# Scanning sample-specific miRNA regulation from bulk and single-cell RNA-sequencing data

**DOI:** 10.1101/2023.08.21.554111

**Authors:** Junpeng Zhang, Lin Liu, Xuemei Wei, Chunwen Zhao, Yanbi Luo, Jiuyong Li, Thuc Duy Le

**Author notes:** Correspondence may also be addressed to Thuc Duy Le.

## Abstract

RNA-sequencing technology provides an effective tool for understanding miRNA regulation in complex human diseases, including cancers. A large number of computational methods have been developed to make use of bulk and single-cell RNA-sequencing data to identify miRNA regulations at the resolution of multiple samples (i.e. group of cells or tissues). However, due to the heterogeneity of individual samples, there is a strong need to infer miRNA regulation specific to individual samples to uncover miRNA regulation at single-sample resolution level. Here, we develop a framework, Scan, for scanning **<u>s</u>**ample-spe**<u>c</u>**ific miRNA regul**<u>a</u>**tio**<u>n</u>**. Since a single network inference method or strategy cannot perform well for all types of new data, Scan incorporates 27 network inference methods and two strategies to infer tissue-specific or cell-specific miRNA regulation from bulk or single-cell RNA-sequencing data. Results on bulk and single-cell RNA-sequencing data demonstrate the effectiveness of Scan in inferring sample-specific miRNA regulation. Moreover, we have found that incorporating priori information of miRNA targets can improve the accuracy of miRNA target prediction. In addition, Scan can contribute to the clustering cells/tissues and construction of cell/tissue correlation networks. Finally, the comparison results have shown that the performance of network inference methods is likely to be data-specific, and selecting optimal network inference methods is required for more accurate prediction of miRNA targets. We have made Scan freely available to the public to help infer sample-specific miRNA regulation for new data, benchmark new network inference methods and deepen the understanding of miRNA regulation at the resolution of individual samples.
