## Supplementary Data 1 for "Scanning sample-specific miRNA regulation from bulk and single-cell RNA-sequencing data"

### Sheet: Table S1
Table S1 Clusters of K562 cells and BRCA tissues.
Scan.interp with Phis			Scan.perturb with Rhop
BRCA Tissues	Cluster ID		BRCA Tissues	Cluster ID
TCGA-3C-AAAU-01A	1		TCGA-3C-AAAU-01A	1
TCGA-3C-AALI-01A	1		TCGA-3C-AALI-01A	1
TCGA-3C-AALJ-01A	1		TCGA-3C-AALJ-01A	2
TCGA-3C-AALK-01A	2		TCGA-3C-AALK-01A	1
TCGA-4H-AAAK-01A	2		TCGA-4H-AAAK-01A	3
TCGA-5L-AAT0-01A	2		TCGA-5L-AAT0-01A	1
TCGA-5L-AAT1-01A	2		TCGA-5L-AAT1-01A	2
TCGA-5T-A9QA-01A	1		TCGA-5T-A9QA-01A	1
TCGA-A1-A0SB-01A	1		TCGA-A1-A0SB-01A	2
TCGA-A1-A0SD-01A	2		TCGA-A1-A0SD-01A	4
TCGA-A1-A0SF-01A	1		TCGA-A1-A0SF-01A	3
TCGA-A1-A0SG-01A	1		TCGA-A1-A0SG-01A	4
TCGA-A1-A0SI-01A	1		TCGA-A1-A0SI-01A	2
TCGA-A1-A0SN-01A	1		TCGA-A1-A0SN-01A	1
TCGA-A1-A0SQ-01A	1		TCGA-A1-A0SQ-01A	2
TCGA-A2-A04N-01A	1		TCGA-A2-A04N-01A	4
TCGA-A2-A04U-01A	1		TCGA-A2-A04U-01A	3
TCGA-A2-A04W-01A	1		TCGA-A2-A04W-01A	3
TCGA-A2-A0CK-01A	2		TCGA-A2-A0CK-01A	1
TCGA-A2-A0CL-01A	2		TCGA-A2-A0CL-01A	1
TCGA-A2-A0CO-01A	2		TCGA-A2-A0CO-01A	5
TCGA-A2-A0CR-01A	2		TCGA-A2-A0CR-01A	5
TCGA-A2-A0CV-01A	2		TCGA-A2-A0CV-01A	4
TCGA-A2-A0CW-01A	2		TCGA-A2-A0CW-01A	2
TCGA-A2-A0D3-01A	2		TCGA-A2-A0D3-01A	3
TCGA-A2-A0EP-01A	2		TCGA-A2-A0EP-01A	1
TCGA-A2-A0ES-01A	1		TCGA-A2-A0ES-01A	1
TCGA-A2-A0EW-01A	2		TCGA-A2-A0EW-01A	4
TCGA-A2-A0T3-01A	1		TCGA-A2-A0T3-01A	4
TCGA-A2-A1FV-01A	1		TCGA-A2-A1FV-01A	1
TCGA-A2-A1FW-01A	2		TCGA-A2-A1FW-01A	2
TCGA-A2-A1FZ-01A	2		TCGA-A2-A1FZ-01A	2
TCGA-A2-A1G0-01A	2		TCGA-A2-A1G0-01A	4
TCGA-A2-A1G1-01A	1		TCGA-A2-A1G1-01A	1
TCGA-A2-A1G4-01A	2		TCGA-A2-A1G4-01A	2
TCGA-A2-A1G6-01A	1		TCGA-A2-A1G6-01A	1
TCGA-A2-A259-01A	3		TCGA-A2-A259-01A	4
TCGA-A2-A25A-01A	1		TCGA-A2-A25A-01A	1
TCGA-A2-A25B-01A	2		TCGA-A2-A25B-01A	1
TCGA-A2-A25C-01A	1		TCGA-A2-A25C-01A	2
TCGA-A2-A25E-01A	2		TCGA-A2-A25E-01A	2
TCGA-A2-A25F-01A	3		TCGA-A2-A25F-01A	1
TCGA-A2-A3KD-01A	2		TCGA-A2-A3KD-01A	2
TCGA-A2-A3XS-01A	2		TCGA-A2-A3XS-01A	1
TCGA-A2-A3XT-01A	1		TCGA-A2-A3XT-01A	3
TCGA-A2-A3XU-01A	1		TCGA-A2-A3XU-01A	4
TCGA-A2-A3XV-01A	2		TCGA-A2-A3XV-01A	4
TCGA-A2-A3XW-01A	2		TCGA-A2-A3XW-01A	1
TCGA-A2-A3XX-01A	2		TCGA-A2-A3XX-01A	1
TCGA-A2-A3XY-01A	1		TCGA-A2-A3XY-01A	2
TCGA-A2-A3XZ-01A	1		TCGA-A2-A3XZ-01A	5
TCGA-A2-A3Y0-01A	1		TCGA-A2-A3Y0-01A	3
TCGA-A2-A4RW-01A	2		TCGA-A2-A4RW-01A	3
TCGA-A2-A4RX-01A	2		TCGA-A2-A4RX-01A	3
TCGA-A2-A4RY-01A	2		TCGA-A2-A4RY-01A	1
TCGA-A2-A4S0-01A	2		TCGA-A2-A4S0-01A	1
TCGA-A2-A4S1-01A	3		TCGA-A2-A4S1-01A	3
TCGA-A2-A4S2-01A	2		TCGA-A2-A4S2-01A	3
TCGA-A2-A4S3-01A	4		TCGA-A2-A4S3-01A	5
TCGA-A7-A0DA-01A	2		TCGA-A7-A0DA-01A	2
TCGA-A7-A0DB-01A	2		TCGA-A7-A0DB-01A	1
TCGA-A7-A13E-01A	1		TCGA-A7-A13E-01A	3
TCGA-A7-A13F-01A	2		TCGA-A7-A13F-01A	2
TCGA-A7-A13H-01A	2		TCGA-A7-A13H-01A	5
TCGA-A7-A26E-01A	1		TCGA-A7-A26E-01A	4
TCGA-A7-A26G-01A	2		TCGA-A7-A26G-01A	1
TCGA-A7-A26H-01A	1		TCGA-A7-A26H-01A	4
TCGA-A7-A26J-01A	1		TCGA-A7-A26J-01A	4
TCGA-A7-A2KD-01A	1		TCGA-A7-A2KD-01A	1
TCGA-A7-A3IY-01A	1		TCGA-A7-A3IY-01A	2
TCGA-A7-A3J0-01A	1		TCGA-A7-A3J0-01A	1
TCGA-A7-A3J1-01A	2		TCGA-A7-A3J1-01A	5
TCGA-A7-A3RF-01A	1		TCGA-A7-A3RF-01A	1
TCGA-A7-A425-01A	1		TCGA-A7-A425-01A	1
TCGA-A7-A426-01A	2		TCGA-A7-A426-01A	1
TCGA-A7-A4SA-01A	2		TCGA-A7-A4SA-01A	1
TCGA-A7-A4SB-01A	1		TCGA-A7-A4SB-01A	2
TCGA-A7-A4SD-01A	1		TCGA-A7-A4SD-01A	1
TCGA-A7-A4SE-01A	2		TCGA-A7-A4SE-01A	3
TCGA-A7-A56D-01A	1		TCGA-A7-A56D-01A	3
TCGA-A7-A5ZV-01A	1		TCGA-A7-A5ZV-01A	4
TCGA-A7-A5ZW-01A	2		TCGA-A7-A5ZW-01A	2
TCGA-A7-A5ZX-01A	1		TCGA-A7-A5ZX-01A	2
TCGA-A7-A6VW-01A	1		TCGA-A7-A6VW-01A	3
TCGA-A7-A6VX-01A	1		TCGA-A7-A6VX-01A	1
TCGA-A7-A6VY-01A	2		TCGA-A7-A6VY-01A	3
TCGA-AC-A23C-01A	2		TCGA-AC-A23C-01A	4
TCGA-AC-A23E-01A	1		TCGA-AC-A23E-01A	3
TCGA-AC-A23G-01A	2		TCGA-AC-A23G-01A	3
TCGA-AC-A23H-01A	2		TCGA-AC-A23H-01A	3
TCGA-AC-A2B8-01A	2		TCGA-AC-A2B8-01A	4
TCGA-AC-A2BK-01A	1		TCGA-AC-A2BK-01A	2
TCGA-AC-A2FB-01A	2		TCGA-AC-A2FB-01A	2
TCGA-AC-A2FE-01A	2		TCGA-AC-A2FE-01A	2
TCGA-AC-A2FF-01A	2		TCGA-AC-A2FF-01A	1
TCGA-AC-A2FG-01A	2		TCGA-AC-A2FG-01A	4
TCGA-AC-A2FM-01A	2		TCGA-AC-A2FM-01A	1
TCGA-AC-A2FO-01A	2		TCGA-AC-A2FO-01A	4
TCGA-AC-A2QI-01A	1		TCGA-AC-A2QI-01A	2
TCGA-AC-A2QJ-01A	3		TCGA-AC-A2QJ-01A	3
TCGA-AC-A3BB-01A	2		TCGA-AC-A3BB-01A	2
TCGA-AC-A3EH-01A	2		TCGA-AC-A3EH-01A	2
TCGA-AC-A3HN-01A	2		TCGA-AC-A3HN-01A	1
TCGA-AC-A3QP-01A	1		TCGA-AC-A3QP-01A	2
TCGA-AC-A3TM-01A	1		TCGA-AC-A3TM-01A	2
TCGA-AC-A3TN-01A	1		TCGA-AC-A3TN-01A	3
TCGA-AC-A3W5-01A	2		TCGA-AC-A3W5-01A	2
TCGA-AC-A3W6-01A	2		TCGA-AC-A3W6-01A	2
TCGA-AC-A3W7-01A	1		TCGA-AC-A3W7-01A	5
TCGA-AC-A3YI-01A	1		TCGA-AC-A3YI-01A	1
TCGA-AC-A3YJ-01A	2		TCGA-AC-A3YJ-01A	1
TCGA-AC-A4ZE-01A	1		TCGA-AC-A4ZE-01A	1
TCGA-AC-A5EH-01A	1		TCGA-AC-A5EH-01A	2
TCGA-AC-A5XS-01A	2		TCGA-AC-A5XS-01A	2
TCGA-AC-A5XU-01A	1		TCGA-AC-A5XU-01A	1
TCGA-AC-A62V-01A	1		TCGA-AC-A62V-01A	4
TCGA-AC-A62X-01A	1		TCGA-AC-A62X-01A	3
TCGA-AC-A62Y-01A	2		TCGA-AC-A62Y-01A	1
TCGA-AC-A6IV-01A	2		TCGA-AC-A6IV-01A	1
TCGA-AC-A6IW-01A	1		TCGA-AC-A6IW-01A	3
TCGA-AC-A6IX-01A	2		TCGA-AC-A6IX-01A	1
TCGA-AC-A6NO-01A	1		TCGA-AC-A6NO-01A	3
TCGA-AC-A7VB-01A	2		TCGA-AC-A7VB-01A	2
TCGA-AC-A7VC-01A	3		TCGA-AC-A7VC-01A	5
TCGA-AC-A8OP-01A	2		TCGA-AC-A8OP-01A	1
TCGA-AC-A8OQ-01A	2		TCGA-AC-A8OQ-01A	3
TCGA-AC-A8OR-01A	2		TCGA-AC-A8OR-01A	1
TCGA-AN-A0AT-01A	1		TCGA-AN-A0AT-01A	3
TCGA-AO-A03V-01A	2		TCGA-AO-A03V-01A	4
TCGA-AO-A12A-01A	1		TCGA-AO-A12A-01A	4
TCGA-AO-A12D-01A	2		TCGA-AO-A12D-01A	2
TCGA-AO-A12F-01A	1		TCGA-AO-A12F-01A	2
TCGA-AO-A12H-01A	3		TCGA-AO-A12H-01A	1
TCGA-AO-A1KP-01A	1		TCGA-AO-A1KP-01A	2
TCGA-AO-A1KQ-01A	1		TCGA-AO-A1KQ-01A	3
TCGA-AO-A1KR-01A	1		TCGA-AO-A1KR-01A	4
TCGA-AO-A1KS-01A	2		TCGA-AO-A1KS-01A	2
TCGA-AO-A1KT-01A	2		TCGA-AO-A1KT-01A	2
TCGA-AQ-A0Y5-01A	1		TCGA-AQ-A0Y5-01A	4
TCGA-AQ-A1H2-01A	2		TCGA-AQ-A1H2-01A	1
TCGA-AQ-A1H3-01A	2		TCGA-AQ-A1H3-01A	4
TCGA-AQ-A54N-01A	1		TCGA-AQ-A54N-01A	2
TCGA-AQ-A7U7-01A	2		TCGA-AQ-A7U7-01A	5
TCGA-AR-A0TS-01A	2		TCGA-AR-A0TS-01A	2
TCGA-AR-A0TY-01A	1		TCGA-AR-A0TY-01A	2
TCGA-AR-A1AH-01A	2		TCGA-AR-A1AH-01A	4
TCGA-AR-A1AI-01A	1		TCGA-AR-A1AI-01A	1
TCGA-AR-A1AJ-01A	2		TCGA-AR-A1AJ-01A	1
TCGA-AR-A1AK-01A	2		TCGA-AR-A1AK-01A	4
TCGA-AR-A1AM-01A	2		TCGA-AR-A1AM-01A	1
TCGA-AR-A1AN-01A	2		TCGA-AR-A1AN-01A	3
TCGA-AR-A1AO-01A	2		TCGA-AR-A1AO-01A	1
TCGA-AR-A1AP-01A	2		TCGA-AR-A1AP-01A	1
TCGA-AR-A1AQ-01A	1		TCGA-AR-A1AQ-01A	1
TCGA-AR-A1AS-01A	2		TCGA-AR-A1AS-01A	3
TCGA-AR-A1AU-01A	2		TCGA-AR-A1AU-01A	1
TCGA-AR-A1AV-01A	2		TCGA-AR-A1AV-01A	3
TCGA-AR-A1AW-01A	1		TCGA-AR-A1AW-01A	1
TCGA-AR-A1AX-01A	2		TCGA-AR-A1AX-01A	3
TCGA-AR-A1AY-01A	2		TCGA-AR-A1AY-01A	3
TCGA-AR-A24H-01A	1		TCGA-AR-A24H-01A	2
TCGA-AR-A24K-01A	1		TCGA-AR-A24K-01A	4
TCGA-AR-A24M-01A	1		TCGA-AR-A24M-01A	3
TCGA-AR-A24O-01A	2		TCGA-AR-A24O-01A	4
TCGA-AR-A24P-01A	2		TCGA-AR-A24P-01A	4
TCGA-AR-A24Q-01A	2		TCGA-AR-A24Q-01A	3
TCGA-AR-A24R-01A	1		TCGA-AR-A24R-01A	4
TCGA-AR-A24S-01A	2		TCGA-AR-A24S-01A	2
TCGA-AR-A24T-01A	4		TCGA-AR-A24T-01A	2
TCGA-AR-A24V-01A	1		TCGA-AR-A24V-01A	3
TCGA-AR-A24W-01A	2		TCGA-AR-A24W-01A	1
TCGA-AR-A24X-01A	1		TCGA-AR-A24X-01A	2
TCGA-AR-A24Z-01A	1		TCGA-AR-A24Z-01A	2
TCGA-AR-A250-01A	2		TCGA-AR-A250-01A	4
TCGA-AR-A251-01A	1		TCGA-AR-A251-01A	2
TCGA-AR-A252-01A	2		TCGA-AR-A252-01A	1
TCGA-AR-A255-01A	2		TCGA-AR-A255-01A	4
TCGA-AR-A256-01A	1		TCGA-AR-A256-01A	2
TCGA-AR-A2LE-01A	2		TCGA-AR-A2LE-01A	2
TCGA-AR-A2LH-01A	2		TCGA-AR-A2LH-01A	3
TCGA-AR-A2LJ-01A	2		TCGA-AR-A2LJ-01A	2
TCGA-AR-A2LK-01A	2		TCGA-AR-A2LK-01A	2
TCGA-AR-A2LL-01A	1		TCGA-AR-A2LL-01A	5
TCGA-AR-A2LM-01A	1		TCGA-AR-A2LM-01A	4
TCGA-AR-A2LN-01A	2		TCGA-AR-A2LN-01A	4
TCGA-AR-A2LO-01A	2		TCGA-AR-A2LO-01A	4
TCGA-AR-A2LQ-01A	2		TCGA-AR-A2LQ-01A	1
TCGA-AR-A2LR-01A	2		TCGA-AR-A2LR-01A	1
TCGA-AR-A5QM-01A	1		TCGA-AR-A5QM-01A	1
TCGA-AR-A5QN-01A	1		TCGA-AR-A5QN-01A	1
TCGA-AR-A5QP-01A	2		TCGA-AR-A5QP-01A	1
TCGA-AR-A5QQ-01A	1		TCGA-AR-A5QQ-01A	3
TCGA-B6-A0I1-01A	1		TCGA-B6-A0I1-01A	3
TCGA-B6-A0IH-01A	2		TCGA-B6-A0IH-01A	2
TCGA-B6-A0RH-01A	1		TCGA-B6-A0RH-01A	1
TCGA-B6-A0RQ-01A	2		TCGA-B6-A0RQ-01A	1
TCGA-B6-A0WS-01A	1		TCGA-B6-A0WS-01A	2
TCGA-B6-A0X0-01A	1		TCGA-B6-A0X0-01A	2
TCGA-B6-A1KC-01B	2		TCGA-B6-A1KC-01B	1
TCGA-B6-A1KF-01A	1		TCGA-B6-A1KF-01A	5
TCGA-B6-A1KI-01A	1		TCGA-B6-A1KI-01A	3
TCGA-B6-A1KN-01A	2		TCGA-B6-A1KN-01A	2
TCGA-B6-A2IU-01A	1		TCGA-B6-A2IU-01A	2
TCGA-B6-A3ZX-01A	2		TCGA-B6-A3ZX-01A	3
TCGA-B6-A400-01A	2		TCGA-B6-A400-01A	2
TCGA-B6-A401-01A	2		TCGA-B6-A401-01A	2
TCGA-B6-A402-01A	2		TCGA-B6-A402-01A	1
TCGA-B6-A408-01A	1		TCGA-B6-A408-01A	5
TCGA-B6-A409-01A	1		TCGA-B6-A409-01A	3
TCGA-B6-A40C-01A	2		TCGA-B6-A40C-01A	1
TCGA-BH-A0AU-01A	1		TCGA-BH-A0AU-01A	4
TCGA-BH-A0AV-01A	2		TCGA-BH-A0AV-01A	3
TCGA-BH-A0AZ-01A	2		TCGA-BH-A0AZ-01A	3
TCGA-BH-A0B0-01A	1		TCGA-BH-A0B0-01A	3
TCGA-BH-A0B5-01A	1		TCGA-BH-A0B5-01A	3
TCGA-BH-A0B6-01A	1		TCGA-BH-A0B6-01A	2
TCGA-BH-A0B7-01A	2		TCGA-BH-A0B7-01A	4
TCGA-BH-A0BF-01A	2		TCGA-BH-A0BF-01A	1
TCGA-BH-A0BG-01A	1		TCGA-BH-A0BG-01A	3
TCGA-BH-A0BL-01A	2		TCGA-BH-A0BL-01A	1
TCGA-BH-A0BO-01A	2		TCGA-BH-A0BO-01A	1
TCGA-BH-A0BP-01A	1		TCGA-BH-A0BP-01A	3
TCGA-BH-A0BQ-01A	2		TCGA-BH-A0BQ-01A	3
TCGA-BH-A0BR-01A	1		TCGA-BH-A0BR-01A	1
TCGA-BH-A0BT-01A	1		TCGA-BH-A0BT-01A	2
TCGA-BH-A0BW-01A	1		TCGA-BH-A0BW-01A	1
TCGA-BH-A0BZ-01A	1		TCGA-BH-A0BZ-01A	4
TCGA-BH-A0C1-01B	2		TCGA-BH-A0C1-01B	2
TCGA-BH-A0C3-01A	2		TCGA-BH-A0C3-01A	2
TCGA-BH-A0C7-01B	2		TCGA-BH-A0C7-01B	1
TCGA-BH-A0DD-01A	1		TCGA-BH-A0DD-01A	3
TCGA-BH-A0DE-01A	2		TCGA-BH-A0DE-01A	4
TCGA-BH-A0DG-01A	2		TCGA-BH-A0DG-01A	5
TCGA-BH-A0DI-01A	2		TCGA-BH-A0DI-01A	1
TCGA-BH-A0DL-01A	1		TCGA-BH-A0DL-01A	3
TCGA-BH-A0DO-01B	2		TCGA-BH-A0DO-01B	4
TCGA-BH-A0DT-01A	2		TCGA-BH-A0DT-01A	4
TCGA-BH-A0DV-01A	2		TCGA-BH-A0DV-01A	3
TCGA-BH-A0DX-01A	2		TCGA-BH-A0DX-01A	1
TCGA-BH-A0E2-01A	1		TCGA-BH-A0E2-01A	4
TCGA-BH-A0E9-01B	1		TCGA-BH-A0E9-01B	4
TCGA-BH-A0EA-01A	1		TCGA-BH-A0EA-01A	2
TCGA-BH-A0EI-01A	1		TCGA-BH-A0EI-01A	2
TCGA-BH-A0H3-01A	1		TCGA-BH-A0H3-01A	4
TCGA-BH-A0H5-01A	2		TCGA-BH-A0H5-01A	1
TCGA-BH-A0HA-01A	2		TCGA-BH-A0HA-01A	3
TCGA-BH-A0HL-01A	1		TCGA-BH-A0HL-01A	1
TCGA-BH-A0HN-01A	2		TCGA-BH-A0HN-01A	2
TCGA-BH-A0W7-01A	1		TCGA-BH-A0W7-01A	5
TCGA-BH-A18F-01A	2		TCGA-BH-A18F-01A	3
TCGA-BH-A18G-01A	2		TCGA-BH-A18G-01A	4
TCGA-BH-A18H-01A	1		TCGA-BH-A18H-01A	1
TCGA-BH-A18I-01A	1		TCGA-BH-A18I-01A	4
TCGA-BH-A18J-01A	1		TCGA-BH-A18J-01A	3
TCGA-BH-A18K-01A	2		TCGA-BH-A18K-01A	2
TCGA-BH-A18L-01A	1		TCGA-BH-A18L-01A	2
TCGA-BH-A18M-01A	2		TCGA-BH-A18M-01A	1
TCGA-BH-A18N-01A	1		TCGA-BH-A18N-01A	2
TCGA-BH-A18P-01A	2		TCGA-BH-A18P-01A	2
TCGA-BH-A18R-01A	1		TCGA-BH-A18R-01A	4
TCGA-BH-A18S-01A	2		TCGA-BH-A18S-01A	1
TCGA-BH-A18T-01A	1		TCGA-BH-A18T-01A	3
TCGA-BH-A18U-01A	1		TCGA-BH-A18U-01A	1
TCGA-BH-A18V-01A	1		TCGA-BH-A18V-01A	3
TCGA-BH-A1EN-01A	2		TCGA-BH-A1EN-01A	2
TCGA-BH-A1EO-01A	2		TCGA-BH-A1EO-01A	3
TCGA-BH-A1ES-01A	2		TCGA-BH-A1ES-01A	1
TCGA-BH-A1EU-01A	2		TCGA-BH-A1EU-01A	4
TCGA-BH-A1EV-01A	2		TCGA-BH-A1EV-01A	3
TCGA-BH-A1EW-01A	1		TCGA-BH-A1EW-01A	1
TCGA-BH-A1EX-01A	2		TCGA-BH-A1EX-01A	4
TCGA-BH-A1EY-01A	1		TCGA-BH-A1EY-01A	1
TCGA-BH-A1F0-01A	2		TCGA-BH-A1F0-01A	1
TCGA-BH-A1F2-01A	1		TCGA-BH-A1F2-01A	2
TCGA-BH-A1F5-01A	1		TCGA-BH-A1F5-01A	2
TCGA-BH-A1F6-01A	1		TCGA-BH-A1F6-01A	1
TCGA-BH-A1F8-01A	2		TCGA-BH-A1F8-01A	1
TCGA-BH-A1FB-01A	1		TCGA-BH-A1FB-01A	1
TCGA-BH-A1FC-01A	1		TCGA-BH-A1FC-01A	3
TCGA-BH-A1FE-01A	2		TCGA-BH-A1FE-01A	1
TCGA-BH-A1FG-01A	2		TCGA-BH-A1FG-01A	2
TCGA-BH-A1FH-01A	2		TCGA-BH-A1FH-01A	1
TCGA-BH-A1FJ-01A	2		TCGA-BH-A1FJ-01A	1
TCGA-BH-A1FL-01A	1		TCGA-BH-A1FL-01A	1
TCGA-BH-A1FN-01A	2		TCGA-BH-A1FN-01A	1
TCGA-BH-A1FR-01A	2		TCGA-BH-A1FR-01A	1
TCGA-BH-A1FU-01A	2		TCGA-BH-A1FU-01A	1
TCGA-BH-A201-01A	2		TCGA-BH-A201-01A	4
TCGA-BH-A202-01A	2		TCGA-BH-A202-01A	2
TCGA-BH-A203-01A	2		TCGA-BH-A203-01A	3
TCGA-BH-A204-01A	2		TCGA-BH-A204-01A	2
TCGA-BH-A208-01A	2		TCGA-BH-A208-01A	3
TCGA-BH-A209-01A	2		TCGA-BH-A209-01A	2
TCGA-BH-A28O-01A	1		TCGA-BH-A28O-01A	1
TCGA-BH-A28Q-01A	2		TCGA-BH-A28Q-01A	2
TCGA-BH-A2L8-01A	2		TCGA-BH-A2L8-01A	5
TCGA-BH-A42T-01A	2		TCGA-BH-A42T-01A	1
TCGA-BH-A42U-01A	2		TCGA-BH-A42U-01A	1
TCGA-BH-A42V-01A	2		TCGA-BH-A42V-01A	1
TCGA-BH-A5IZ-01A	1		TCGA-BH-A5IZ-01A	4
TCGA-BH-A5J0-01A	2		TCGA-BH-A5J0-01A	2
TCGA-BH-A6R8-01A	2		TCGA-BH-A6R8-01A	2
TCGA-BH-A6R9-01A	3		TCGA-BH-A6R9-01A	5
TCGA-BH-A8FZ-01A	2		TCGA-BH-A8FZ-01A	1
TCGA-BH-A8G0-01A	2		TCGA-BH-A8G0-01A	1
TCGA-BH-AB28-01A	2		TCGA-BH-AB28-01A	3
TCGA-C8-A12K-01A	1		TCGA-C8-A12K-01A	3
TCGA-C8-A12L-01A	1		TCGA-C8-A12L-01A	4
TCGA-C8-A12M-01A	4		TCGA-C8-A12M-01A	5
TCGA-C8-A12N-01A	1		TCGA-C8-A12N-01A	3
TCGA-C8-A12O-01A	1		TCGA-C8-A12O-01A	1
TCGA-C8-A12P-01A	1		TCGA-C8-A12P-01A	3
TCGA-C8-A12Q-01A	2		TCGA-C8-A12Q-01A	4
TCGA-C8-A12T-01A	1		TCGA-C8-A12T-01A	3
TCGA-C8-A12U-01A	2		TCGA-C8-A12U-01A	1
TCGA-C8-A12V-01A	1		TCGA-C8-A12V-01A	1
TCGA-C8-A12W-01A	1		TCGA-C8-A12W-01A	2
TCGA-C8-A12X-01A	2		TCGA-C8-A12X-01A	2
TCGA-C8-A12Y-01A	1		TCGA-C8-A12Y-01A	3
TCGA-C8-A12Z-01A	2		TCGA-C8-A12Z-01A	2
TCGA-C8-A130-01A	2		TCGA-C8-A130-01A	3
TCGA-C8-A131-01A	1		TCGA-C8-A131-01A	4
TCGA-C8-A132-01A	2		TCGA-C8-A132-01A	4
TCGA-C8-A133-01A	2		TCGA-C8-A133-01A	2
TCGA-C8-A134-01A	2		TCGA-C8-A134-01A	2
TCGA-C8-A135-01A	4		TCGA-C8-A135-01A	5
TCGA-C8-A137-01A	2		TCGA-C8-A137-01A	2
TCGA-C8-A138-01A	2		TCGA-C8-A138-01A	4
TCGA-C8-A1HE-01A	1		TCGA-C8-A1HE-01A	4
TCGA-C8-A1HF-01A	2		TCGA-C8-A1HF-01A	1
TCGA-C8-A1HG-01A	1		TCGA-C8-A1HG-01A	4
TCGA-C8-A1HI-01A	1		TCGA-C8-A1HI-01A	4
TCGA-C8-A1HJ-01A	1		TCGA-C8-A1HJ-01A	2
TCGA-C8-A1HK-01A	2		TCGA-C8-A1HK-01A	3
TCGA-C8-A1HL-01A	2		TCGA-C8-A1HL-01A	2
TCGA-C8-A1HM-01A	1		TCGA-C8-A1HM-01A	1
TCGA-C8-A1HN-01A	2		TCGA-C8-A1HN-01A	3
TCGA-C8-A1HO-01A	2		TCGA-C8-A1HO-01A	2
TCGA-C8-A26V-01A	2		TCGA-C8-A26V-01A	2
TCGA-C8-A26W-01A	1		TCGA-C8-A26W-01A	5
TCGA-C8-A26X-01A	1		TCGA-C8-A26X-01A	2
TCGA-C8-A26Y-01A	1		TCGA-C8-A26Y-01A	5
TCGA-C8-A26Z-01A	2		TCGA-C8-A26Z-01A	1
TCGA-C8-A273-01A	1		TCGA-C8-A273-01A	1
TCGA-C8-A274-01A	1		TCGA-C8-A274-01A	1
TCGA-C8-A275-01A	1		TCGA-C8-A275-01A	2
TCGA-C8-A278-01A	1		TCGA-C8-A278-01A	2
TCGA-C8-A27A-01A	2		TCGA-C8-A27A-01A	4
TCGA-C8-A27B-01A	1		TCGA-C8-A27B-01A	3
TCGA-C8-A3M7-01A	2		TCGA-C8-A3M7-01A	1
TCGA-C8-A3M8-01A	1		TCGA-C8-A3M8-01A	1
TCGA-C8-A8HP-01A	2		TCGA-C8-A8HP-01A	1
TCGA-C8-A8HQ-01A	1		TCGA-C8-A8HQ-01A	5
TCGA-C8-A8HR-01A	2		TCGA-C8-A8HR-01A	3
TCGA-D8-A13Y-01A	1		TCGA-D8-A13Y-01A	2
TCGA-D8-A13Z-01A	2		TCGA-D8-A13Z-01A	1
TCGA-D8-A140-01A	2		TCGA-D8-A140-01A	2
TCGA-D8-A142-01A	2		TCGA-D8-A142-01A	2
TCGA-D8-A145-01A	1		TCGA-D8-A145-01A	4
TCGA-D8-A146-01A	1		TCGA-D8-A146-01A	4
TCGA-D8-A147-01A	1		TCGA-D8-A147-01A	3
TCGA-D8-A1J8-01A	2		TCGA-D8-A1J8-01A	1
TCGA-D8-A1J9-01A	1		TCGA-D8-A1J9-01A	1
TCGA-D8-A1JA-01A	1		TCGA-D8-A1JA-01A	1
TCGA-D8-A1JB-01A	2		TCGA-D8-A1JB-01A	4
TCGA-D8-A1JC-01A	2		TCGA-D8-A1JC-01A	4
TCGA-D8-A1JD-01A	2		TCGA-D8-A1JD-01A	3
TCGA-D8-A1JE-01A	1		TCGA-D8-A1JE-01A	3
TCGA-D8-A1JF-01A	4		TCGA-D8-A1JF-01A	5
TCGA-D8-A1JG-01B	1		TCGA-D8-A1JG-01B	4
TCGA-D8-A1JH-01A	2		TCGA-D8-A1JH-01A	4
TCGA-D8-A1JI-01A	2		TCGA-D8-A1JI-01A	1
TCGA-D8-A1JJ-01A	1		TCGA-D8-A1JJ-01A	3
TCGA-D8-A1JK-01A	1		TCGA-D8-A1JK-01A	3
TCGA-D8-A1JL-01A	1		TCGA-D8-A1JL-01A	3
TCGA-D8-A1JN-01A	2		TCGA-D8-A1JN-01A	2
TCGA-D8-A1JP-01A	2		TCGA-D8-A1JP-01A	2
TCGA-D8-A1JT-01A	2		TCGA-D8-A1JT-01A	1
TCGA-D8-A1JU-01A	1		TCGA-D8-A1JU-01A	2
TCGA-D8-A1X5-01A	2		TCGA-D8-A1X5-01A	2
TCGA-D8-A1X6-01A	2		TCGA-D8-A1X6-01A	1
TCGA-D8-A1X7-01A	2		TCGA-D8-A1X7-01A	2
TCGA-D8-A1X8-01A	1		TCGA-D8-A1X8-01A	2
TCGA-D8-A1X9-01A	1		TCGA-D8-A1X9-01A	4
TCGA-D8-A1XA-01A	2		TCGA-D8-A1XA-01A	3
TCGA-D8-A1XB-01A	1		TCGA-D8-A1XB-01A	3
TCGA-D8-A1XC-01A	2		TCGA-D8-A1XC-01A	1
TCGA-D8-A1XF-01A	2		TCGA-D8-A1XF-01A	2
TCGA-D8-A1XJ-01A	1		TCGA-D8-A1XJ-01A	4
TCGA-D8-A1XK-01A	1		TCGA-D8-A1XK-01A	1
TCGA-D8-A1XL-01A	1		TCGA-D8-A1XL-01A	4
TCGA-D8-A1XM-01A	2		TCGA-D8-A1XM-01A	4
TCGA-D8-A1XO-01A	2		TCGA-D8-A1XO-01A	3
TCGA-D8-A1XQ-01A	1		TCGA-D8-A1XQ-01A	3
TCGA-D8-A1XR-01A	1		TCGA-D8-A1XR-01A	1
TCGA-D8-A1XS-01A	2		TCGA-D8-A1XS-01A	2
TCGA-D8-A1XT-01A	4		TCGA-D8-A1XT-01A	5
TCGA-D8-A1XU-01A	2		TCGA-D8-A1XU-01A	4
TCGA-D8-A1XV-01A	2		TCGA-D8-A1XV-01A	1
TCGA-D8-A1XY-01A	1		TCGA-D8-A1XY-01A	1
TCGA-D8-A1XZ-01A	2		TCGA-D8-A1XZ-01A	2
TCGA-D8-A1Y0-01A	2		TCGA-D8-A1Y0-01A	4
TCGA-D8-A1Y1-01A	1		TCGA-D8-A1Y1-01A	3
TCGA-D8-A1Y2-01A	1		TCGA-D8-A1Y2-01A	4
TCGA-D8-A1Y3-01A	2		TCGA-D8-A1Y3-01A	4
TCGA-D8-A27F-01A	2		TCGA-D8-A27F-01A	1
TCGA-D8-A27G-01A	1		TCGA-D8-A27G-01A	4
TCGA-D8-A27H-01A	2		TCGA-D8-A27H-01A	2
TCGA-D8-A27I-01A	1		TCGA-D8-A27I-01A	4
TCGA-D8-A27K-01A	1		TCGA-D8-A27K-01A	4
TCGA-D8-A27L-01A	1		TCGA-D8-A27L-01A	4
TCGA-D8-A27M-01A	1		TCGA-D8-A27M-01A	2
TCGA-D8-A27N-01A	1		TCGA-D8-A27N-01A	4
TCGA-D8-A27P-01A	2		TCGA-D8-A27P-01A	2
TCGA-D8-A27R-01A	1		TCGA-D8-A27R-01A	3
TCGA-D8-A27T-01A	1		TCGA-D8-A27T-01A	2
TCGA-D8-A27V-01A	1		TCGA-D8-A27V-01A	4
TCGA-D8-A27W-01A	4		TCGA-D8-A27W-01A	5
TCGA-D8-A3Z5-01A	1		TCGA-D8-A3Z5-01A	1
TCGA-D8-A3Z6-01A	2		TCGA-D8-A3Z6-01A	3
TCGA-D8-A4Z1-01A	2		TCGA-D8-A4Z1-01A	1
TCGA-D8-A73U-01A	2		TCGA-D8-A73U-01A	5
TCGA-D8-A73W-01A	2		TCGA-D8-A73W-01A	3
TCGA-E2-A10A-01A	2		TCGA-E2-A10A-01A	1
TCGA-E2-A14N-01A	1		TCGA-E2-A14N-01A	1
TCGA-E2-A14O-01A	1		TCGA-E2-A14O-01A	3
TCGA-E2-A14P-01A	1		TCGA-E2-A14P-01A	4
TCGA-E2-A14Q-01A	1		TCGA-E2-A14Q-01A	4
TCGA-E2-A14R-01A	1		TCGA-E2-A14R-01A	1
TCGA-E2-A14T-01A	2		TCGA-E2-A14T-01A	1
TCGA-E2-A14U-01A	1		TCGA-E2-A14U-01A	2
TCGA-E2-A14V-01A	2		TCGA-E2-A14V-01A	2
TCGA-E2-A14X-01A	2		TCGA-E2-A14X-01A	2
TCGA-E2-A14Y-01A	1		TCGA-E2-A14Y-01A	2
TCGA-E2-A14Z-01A	1		TCGA-E2-A14Z-01A	2
TCGA-E2-A150-01A	1		TCGA-E2-A150-01A	4
TCGA-E2-A152-01A	2		TCGA-E2-A152-01A	3
TCGA-E2-A153-01A	1		TCGA-E2-A153-01A	3
TCGA-E2-A154-01A	1		TCGA-E2-A154-01A	3
TCGA-E2-A155-01A	1		TCGA-E2-A155-01A	2
TCGA-E2-A156-01A	2		TCGA-E2-A156-01A	1
TCGA-E2-A158-01A	1		TCGA-E2-A158-01A	2
TCGA-E2-A159-01A	1		TCGA-E2-A159-01A	2
TCGA-E2-A15A-01A	1		TCGA-E2-A15A-01A	1
TCGA-E2-A15C-01A	2		TCGA-E2-A15C-01A	3
TCGA-E2-A15D-01A	2		TCGA-E2-A15D-01A	2
TCGA-E2-A15E-01A	1		TCGA-E2-A15E-01A	1
TCGA-E2-A15F-01A	2		TCGA-E2-A15F-01A	2
TCGA-E2-A15G-01A	2		TCGA-E2-A15G-01A	2
TCGA-E2-A15H-01A	1		TCGA-E2-A15H-01A	2
TCGA-E2-A15I-01A	1		TCGA-E2-A15I-01A	4
TCGA-E2-A15J-01A	1		TCGA-E2-A15J-01A	2
TCGA-E2-A15K-01A	2		TCGA-E2-A15K-01A	1
TCGA-E2-A15L-01A	2		TCGA-E2-A15L-01A	2
TCGA-E2-A15M-01A	2		TCGA-E2-A15M-01A	1
TCGA-E2-A15O-01A	1		TCGA-E2-A15O-01A	3
TCGA-E2-A15P-01A	2		TCGA-E2-A15P-01A	3
TCGA-E2-A15R-01A	2		TCGA-E2-A15R-01A	1
TCGA-E2-A15S-01A	1		TCGA-E2-A15S-01A	2
TCGA-E2-A15T-01A	2		TCGA-E2-A15T-01A	1
TCGA-E2-A1AZ-01A	1		TCGA-E2-A1AZ-01A	1
TCGA-E2-A1B0-01A	2		TCGA-E2-A1B0-01A	1
TCGA-E2-A1B1-01A	1		TCGA-E2-A1B1-01A	1
TCGA-E2-A1B4-01A	1		TCGA-E2-A1B4-01A	3
TCGA-E2-A1B5-01A	1		TCGA-E2-A1B5-01A	1
TCGA-E2-A1BC-01A	1		TCGA-E2-A1BC-01A	3
TCGA-E2-A1BD-01A	2		TCGA-E2-A1BD-01A	2
TCGA-E2-A1IE-01A	2		TCGA-E2-A1IE-01A	2
TCGA-E2-A1IF-01A	2		TCGA-E2-A1IF-01A	2
TCGA-E2-A1IG-01A	1		TCGA-E2-A1IG-01A	1
TCGA-E2-A1IH-01A	2		TCGA-E2-A1IH-01A	2
TCGA-E2-A1II-01A	1		TCGA-E2-A1II-01A	2
TCGA-E2-A1IJ-01A	2		TCGA-E2-A1IJ-01A	2
TCGA-E2-A1IK-01A	1		TCGA-E2-A1IK-01A	1
TCGA-E2-A1IL-01A	2		TCGA-E2-A1IL-01A	3
TCGA-E2-A1IN-01A	1		TCGA-E2-A1IN-01A	3
TCGA-E2-A1IO-01A	2		TCGA-E2-A1IO-01A	2
TCGA-E2-A1IU-01A	1		TCGA-E2-A1IU-01A	4
TCGA-E2-A1L6-01A	2		TCGA-E2-A1L6-01A	1
TCGA-E2-A1L7-01A	1		TCGA-E2-A1L7-01A	4
TCGA-E2-A1L8-01A	1		TCGA-E2-A1L8-01A	2
TCGA-E2-A1L9-01A	2		TCGA-E2-A1L9-01A	2
TCGA-E2-A1LA-01A	2		TCGA-E2-A1LA-01A	5
TCGA-E2-A1LB-01A	2		TCGA-E2-A1LB-01A	3
TCGA-E2-A1LE-01A	2		TCGA-E2-A1LE-01A	2
TCGA-E2-A1LG-01A	1		TCGA-E2-A1LG-01A	1
TCGA-E2-A1LH-01A	2		TCGA-E2-A1LH-01A	3
TCGA-E2-A1LI-01A	1		TCGA-E2-A1LI-01A	2
TCGA-E2-A1LS-01A	1		TCGA-E2-A1LS-01A	1
TCGA-E2-A2P5-01A	2		TCGA-E2-A2P5-01A	4
TCGA-E2-A2P6-01A	1		TCGA-E2-A2P6-01A	2
TCGA-E2-A3DX-01A	2		TCGA-E2-A3DX-01A	1
TCGA-E2-A56Z-01A	1		TCGA-E2-A56Z-01A	1
TCGA-E2-A570-01A	1		TCGA-E2-A570-01A	2
TCGA-E2-A572-01A	1		TCGA-E2-A572-01A	2
TCGA-E2-A573-01A	2		TCGA-E2-A573-01A	3
TCGA-E2-A574-01A	1		TCGA-E2-A574-01A	4
TCGA-E2-A576-01A	1		TCGA-E2-A576-01A	2
TCGA-E2-A9RU-01A	2		TCGA-E2-A9RU-01A	4
TCGA-E9-A1N3-01A	1		TCGA-E9-A1N3-01A	1
TCGA-E9-A1N5-01A	2		TCGA-E9-A1N5-01A	3
TCGA-E9-A1N8-01A	1		TCGA-E9-A1N8-01A	1
TCGA-E9-A1N9-01A	4		TCGA-E9-A1N9-01A	5
TCGA-E9-A1NA-01A	1		TCGA-E9-A1NA-01A	3
TCGA-E9-A1ND-01A	1		TCGA-E9-A1ND-01A	1
TCGA-E9-A1NE-01A	2		TCGA-E9-A1NE-01A	4
TCGA-E9-A1NF-01A	1		TCGA-E9-A1NF-01A	3
TCGA-E9-A1NH-01A	2		TCGA-E9-A1NH-01A	3
TCGA-E9-A1NI-01A	1		TCGA-E9-A1NI-01A	3
TCGA-E9-A1QZ-01A	2		TCGA-E9-A1QZ-01A	4
TCGA-E9-A1R0-01A	2		TCGA-E9-A1R0-01A	4
TCGA-E9-A1R3-01A	1		TCGA-E9-A1R3-01A	4
TCGA-E9-A1R4-01A	1		TCGA-E9-A1R4-01A	1
TCGA-E9-A1R5-01A	1		TCGA-E9-A1R5-01A	3
TCGA-E9-A1R6-01A	1		TCGA-E9-A1R6-01A	3
TCGA-E9-A1R7-01A	1		TCGA-E9-A1R7-01A	5
TCGA-E9-A1RA-01A	2		TCGA-E9-A1RA-01A	3
TCGA-E9-A1RB-01A	1		TCGA-E9-A1RB-01A	3
TCGA-E9-A1RC-01A	1		TCGA-E9-A1RC-01A	3
TCGA-E9-A1RD-01A	1		TCGA-E9-A1RD-01A	2
TCGA-E9-A1RE-01A	1		TCGA-E9-A1RE-01A	2
TCGA-E9-A1RF-01A	2		TCGA-E9-A1RF-01A	2
TCGA-E9-A1RG-01A	2		TCGA-E9-A1RG-01A	2
TCGA-E9-A1RI-01A	1		TCGA-E9-A1RI-01A	4
TCGA-E9-A226-01A	2		TCGA-E9-A226-01A	1
TCGA-E9-A227-01A	1		TCGA-E9-A227-01A	4
TCGA-E9-A228-01A	1		TCGA-E9-A228-01A	1
TCGA-E9-A229-01A	1		TCGA-E9-A229-01A	2
TCGA-E9-A22A-01A	1		TCGA-E9-A22A-01A	4
TCGA-E9-A22B-01A	2		TCGA-E9-A22B-01A	1
TCGA-E9-A22D-01A	2		TCGA-E9-A22D-01A	1
TCGA-E9-A22E-01A	1		TCGA-E9-A22E-01A	3
TCGA-E9-A22G-01A	1		TCGA-E9-A22G-01A	1
TCGA-E9-A22H-01A	1		TCGA-E9-A22H-01A	4
TCGA-E9-A243-01A	1		TCGA-E9-A243-01A	1
TCGA-E9-A244-01A	2		TCGA-E9-A244-01A	1
TCGA-E9-A245-01A	1		TCGA-E9-A245-01A	5
TCGA-E9-A247-01A	2		TCGA-E9-A247-01A	2
TCGA-E9-A248-01A	1		TCGA-E9-A248-01A	1
TCGA-E9-A249-01A	2		TCGA-E9-A249-01A	1
TCGA-E9-A24A-01A	2		TCGA-E9-A24A-01A	1
TCGA-E9-A295-01A	1		TCGA-E9-A295-01A	4
TCGA-E9-A2JS-01A	1		TCGA-E9-A2JS-01A	3
TCGA-E9-A3Q9-01A	5		TCGA-E9-A3Q9-01A	1
TCGA-E9-A3QA-01A	2		TCGA-E9-A3QA-01A	1
TCGA-E9-A3X8-01A	1		TCGA-E9-A3X8-01A	2
TCGA-E9-A54X-01A	1		TCGA-E9-A54X-01A	4
TCGA-E9-A54Y-01A	2		TCGA-E9-A54Y-01A	2
TCGA-E9-A5FK-01A	1		TCGA-E9-A5FK-01A	5
TCGA-E9-A5FL-01A	1		TCGA-E9-A5FL-01A	2
TCGA-E9-A5UO-01A	1		TCGA-E9-A5UO-01A	1
TCGA-E9-A5UP-01A	1		TCGA-E9-A5UP-01A	1
TCGA-E9-A6HE-01A	2		TCGA-E9-A6HE-01A	4
TCGA-EW-A1IW-01A	2		TCGA-EW-A1IW-01A	4
TCGA-EW-A1IX-01A	1		TCGA-EW-A1IX-01A	2
TCGA-EW-A1IY-01A	1		TCGA-EW-A1IY-01A	4
TCGA-EW-A1IZ-01A	2		TCGA-EW-A1IZ-01A	3
TCGA-EW-A1J1-01A	2		TCGA-EW-A1J1-01A	1
TCGA-EW-A1J2-01A	2		TCGA-EW-A1J2-01A	4
TCGA-EW-A1J3-01A	2		TCGA-EW-A1J3-01A	2
TCGA-EW-A1J5-01A	2		TCGA-EW-A1J5-01A	4
TCGA-EW-A1J6-01A	1		TCGA-EW-A1J6-01A	3
TCGA-EW-A1OV-01A	2		TCGA-EW-A1OV-01A	2
TCGA-EW-A1OW-01A	1		TCGA-EW-A1OW-01A	3
TCGA-EW-A1OX-01A	1		TCGA-EW-A1OX-01A	1
TCGA-EW-A1OY-01A	2		TCGA-EW-A1OY-01A	2
TCGA-EW-A1OZ-01A	5		TCGA-EW-A1OZ-01A	2
TCGA-EW-A1P0-01A	2		TCGA-EW-A1P0-01A	1
TCGA-EW-A1P1-01A	2		TCGA-EW-A1P1-01A	1
TCGA-EW-A1P3-01A	2		TCGA-EW-A1P3-01A	3
TCGA-EW-A1P4-01A	1		TCGA-EW-A1P4-01A	4
TCGA-EW-A1P5-01A	2		TCGA-EW-A1P5-01A	1
TCGA-EW-A1P6-01A	2		TCGA-EW-A1P6-01A	2
TCGA-EW-A1P7-01A	2		TCGA-EW-A1P7-01A	1
TCGA-EW-A1P8-01A	1		TCGA-EW-A1P8-01A	3
TCGA-EW-A1PA-01A	2		TCGA-EW-A1PA-01A	4
TCGA-EW-A1PC-01B	1		TCGA-EW-A1PC-01B	1
TCGA-EW-A1PD-01A	1		TCGA-EW-A1PD-01A	2
TCGA-EW-A1PE-01A	1		TCGA-EW-A1PE-01A	4
TCGA-EW-A1PF-01A	2		TCGA-EW-A1PF-01A	4
TCGA-EW-A1PH-01A	2		TCGA-EW-A1PH-01A	3
TCGA-EW-A2FR-01A	1		TCGA-EW-A2FR-01A	2
TCGA-EW-A2FS-01A	2		TCGA-EW-A2FS-01A	4
TCGA-EW-A2FV-01A	1		TCGA-EW-A2FV-01A	4
TCGA-EW-A2FW-01A	1		TCGA-EW-A2FW-01A	1
TCGA-EW-A3E8-01B	2		TCGA-EW-A3E8-01B	3
TCGA-EW-A3U0-01A	1		TCGA-EW-A3U0-01A	3
TCGA-EW-A423-01A	1		TCGA-EW-A423-01A	2
TCGA-EW-A424-01A	1		TCGA-EW-A424-01A	2
TCGA-EW-A6S9-01A	1		TCGA-EW-A6S9-01A	1
TCGA-EW-A6SA-01A	1		TCGA-EW-A6SA-01A	1
TCGA-EW-A6SB-01A	1		TCGA-EW-A6SB-01A	2
TCGA-EW-A6SC-01A	1		TCGA-EW-A6SC-01A	2
TCGA-EW-A6SD-01A	1		TCGA-EW-A6SD-01A	2
TCGA-GI-A2C8-01A	4		TCGA-GI-A2C8-01A	5
TCGA-GI-A2C9-01A	2		TCGA-GI-A2C9-01A	3
TCGA-GM-A2D9-01A	2		TCGA-GM-A2D9-01A	2
TCGA-GM-A2DA-01A	2		TCGA-GM-A2DA-01A	2
TCGA-GM-A2DB-01A	2		TCGA-GM-A2DB-01A	3
TCGA-GM-A2DC-01A	2		TCGA-GM-A2DC-01A	2
TCGA-GM-A2DF-01A	2		TCGA-GM-A2DF-01A	1
TCGA-GM-A2DH-01A	1		TCGA-GM-A2DH-01A	3
TCGA-GM-A2DI-01A	1		TCGA-GM-A2DI-01A	2
TCGA-GM-A2DK-01A	1		TCGA-GM-A2DK-01A	2
TCGA-GM-A2DL-01A	1		TCGA-GM-A2DL-01A	2
TCGA-GM-A2DM-01A	1		TCGA-GM-A2DM-01A	1
TCGA-GM-A2DN-01A	2		TCGA-GM-A2DN-01A	2
TCGA-GM-A2DO-01A	1		TCGA-GM-A2DO-01A	4
TCGA-GM-A3NW-01A	1		TCGA-GM-A3NW-01A	3
TCGA-GM-A3NY-01A	1		TCGA-GM-A3NY-01A	3
TCGA-GM-A3XG-01A	1		TCGA-GM-A3XG-01A	1
TCGA-GM-A3XL-01A	1		TCGA-GM-A3XL-01A	3
TCGA-GM-A3XN-01A	2		TCGA-GM-A3XN-01A	2
TCGA-GM-A5PV-01A	1		TCGA-GM-A5PV-01A	2
TCGA-GM-A5PX-01A	1		TCGA-GM-A5PX-01A	2
TCGA-HN-A2NL-01A	1		TCGA-HN-A2NL-01A	2
TCGA-HN-A2OB-01A	1		TCGA-HN-A2OB-01A	2
TCGA-JL-A3YW-01A	1		TCGA-JL-A3YW-01A	2
TCGA-JL-A3YX-01A	2		TCGA-JL-A3YX-01A	1
TCGA-LD-A66U-01A	1		TCGA-LD-A66U-01A	5
TCGA-LD-A74U-01A	2		TCGA-LD-A74U-01A	5
TCGA-LD-A7W6-01A	1		TCGA-LD-A7W6-01A	3
TCGA-LD-A9QF-01A	2		TCGA-LD-A9QF-01A	1
TCGA-LL-A440-01A	2		TCGA-LL-A440-01A	1
TCGA-LL-A441-01A	2		TCGA-LL-A441-01A	2
TCGA-LL-A442-01A	2		TCGA-LL-A442-01A	4
TCGA-LL-A50Y-01A	2		TCGA-LL-A50Y-01A	2
TCGA-LL-A5YL-01A	1		TCGA-LL-A5YL-01A	5
TCGA-LL-A5YM-01A	1		TCGA-LL-A5YM-01A	4
TCGA-LL-A5YN-01A	2		TCGA-LL-A5YN-01A	2
TCGA-LL-A5YO-01A	2		TCGA-LL-A5YO-01A	1
TCGA-LL-A5YP-01A	1		TCGA-LL-A5YP-01A	3
TCGA-LL-A6FQ-01A	1		TCGA-LL-A6FQ-01A	1
TCGA-LL-A6FR-01A	1		TCGA-LL-A6FR-01A	1
TCGA-LL-A73Y-01A	2		TCGA-LL-A73Y-01A	1
TCGA-LL-A73Z-01A	2		TCGA-LL-A73Z-01A	2
TCGA-LL-A740-01A	2		TCGA-LL-A740-01A	3
TCGA-LL-A7SZ-01A	2		TCGA-LL-A7SZ-01A	2
TCGA-LL-A7T0-01A	1		TCGA-LL-A7T0-01A	2
TCGA-LL-A8F5-01A	2		TCGA-LL-A8F5-01A	3
TCGA-LL-A9Q3-01A	2		TCGA-LL-A9Q3-01A	1
TCGA-MS-A51U-01A	2		TCGA-MS-A51U-01A	1
TCGA-OK-A5Q2-01A	2		TCGA-OK-A5Q2-01A	3
TCGA-OL-A5D6-01A	1		TCGA-OL-A5D6-01A	2
TCGA-OL-A5D7-01A	1		TCGA-OL-A5D7-01A	4
TCGA-OL-A5D8-01A	1		TCGA-OL-A5D8-01A	1
TCGA-OL-A5DA-01A	1		TCGA-OL-A5DA-01A	1
TCGA-OL-A5RU-01A	2		TCGA-OL-A5RU-01A	3
TCGA-OL-A5RW-01A	1		TCGA-OL-A5RW-01A	3
TCGA-OL-A5RX-01A	2		TCGA-OL-A5RX-01A	1
TCGA-OL-A5RY-01A	2		TCGA-OL-A5RY-01A	1
TCGA-OL-A5S0-01A	1		TCGA-OL-A5S0-01A	3
TCGA-OL-A66H-01A	2		TCGA-OL-A66H-01A	1
TCGA-OL-A66I-01A	2		TCGA-OL-A66I-01A	3
TCGA-OL-A66J-01A	1		TCGA-OL-A66J-01A	2
TCGA-OL-A66K-01A	1		TCGA-OL-A66K-01A	3
TCGA-OL-A66L-01A	1		TCGA-OL-A66L-01A	5
TCGA-OL-A66N-01A	1		TCGA-OL-A66N-01A	5
TCGA-OL-A66O-01A	1		TCGA-OL-A66O-01A	2
TCGA-OL-A66P-01A	1		TCGA-OL-A66P-01A	3
TCGA-OL-A6VO-01A	1		TCGA-OL-A6VO-01A	1
TCGA-OL-A6VQ-01A	1		TCGA-OL-A6VQ-01A	2
TCGA-OL-A6VR-01A	1		TCGA-OL-A6VR-01A	3
TCGA-OL-A97C-01A	2		TCGA-OL-A97C-01A	3
TCGA-PE-A5DC-01A	2		TCGA-PE-A5DC-01A	2
TCGA-PE-A5DD-01A	1		TCGA-PE-A5DD-01A	1
TCGA-PE-A5DE-01A	1		TCGA-PE-A5DE-01A	2
TCGA-PL-A8LV-01A	1		TCGA-PL-A8LV-01A	3
TCGA-PL-A8LX-01A	2		TCGA-PL-A8LX-01A	1
TCGA-PL-A8LY-01A	2		TCGA-PL-A8LY-01A	1
TCGA-PL-A8LZ-01A	1		TCGA-PL-A8LZ-01A	3
TCGA-S3-A6ZF-01A	5		TCGA-S3-A6ZF-01A	2
TCGA-S3-A6ZG-01A	2		TCGA-S3-A6ZG-01A	3
TCGA-S3-A6ZH-01A	1		TCGA-S3-A6ZH-01A	2
TCGA-S3-AA0Z-01A	1		TCGA-S3-AA0Z-01A	3
TCGA-S3-AA10-01A	1		TCGA-S3-AA10-01A	3
TCGA-S3-AA11-01A	1		TCGA-S3-AA11-01A	2
TCGA-S3-AA12-01A	1		TCGA-S3-AA12-01A	1
TCGA-S3-AA14-01A	2		TCGA-S3-AA14-01A	1
TCGA-S3-AA15-01A	2		TCGA-S3-AA15-01A	1
TCGA-S3-AA17-01A	1		TCGA-S3-AA17-01A	2
TCGA-UL-AAZ6-01A	1		TCGA-UL-AAZ6-01A	1
TCGA-UU-A93S-01A	1		TCGA-UU-A93S-01A	4
TCGA-V7-A7HQ-01A	1		TCGA-V7-A7HQ-01A	5
TCGA-W8-A86G-01A	1		TCGA-W8-A86G-01A	1
TCGA-WT-AB41-01A	2		TCGA-WT-AB41-01A	2
TCGA-WT-AB44-01A	2		TCGA-WT-AB44-01A	4
TCGA-XX-A899-01A	2		TCGA-XX-A899-01A	1
TCGA-XX-A89A-01A	2		TCGA-XX-A89A-01A	1
TCGA-Z7-A8R6-01A	2		TCGA-Z7-A8R6-01A	2
