## Supplementary Data 4 for "Scanning sample-specific miRNA regulation from bulk and single-cell RNA-sequencing data"

### Sheet: Table S4
Table S4 Dynamic and conservative miRNA regulation in K562 and BRCA datasets.
Scan.interp with Canberra in K562 dataset									Scan.perturb with Chebyshev in K562 dataset									Scan.interp with Phis in BRCA dataset									Scan.perturb with Rhop in BRCA dataset
Dynamic				Conservative					Dynamic				Conservative					Dynamic				Conservative					Dynamic				Conservative
miRNA	Degree	p-value	CML or not?	miRNA	Degree	p-value	CML or not?		miRNA	Degree	p-value	CML or not?	miRNA	Degree	p-value	CML or not?		miRNA	Degree	p-value	BRCA or not?	miRNA	Degree	p-value	BRCA or not?		miRNA	Degree	p-value	BRCA or not?	miRNA	Degree	p-value	BRCA or not?
hsa-let-7a-5p	515	1.49369e-26	No	hsa-miR-92a-3p	4867	0	Yes		/	/	/	/	/	/	/	/		hsa-let-7a-2-3p	1634	0	No	hsa-let-7i-5p	2610	0	Yes		hsa-let-7c-5p	110	2.24247e-09	Yes	/	/	/	/
hsa-let-7f-5p	381	5.48895e-05	No															hsa-miR-1247-5p	1121	5.08827e-114	Yes	hsa-miR-126-3p	960	7.01446e-09	Yes		hsa-let-7i-5p	127	1.37017e-14	Yes
hsa-let-7i-5p	960	2.49022e-191	No															hsa-miR-125b-2-3p	1383	2.50289e-213	Yes	hsa-miR-141-3p	905	6.57932e-05	Yes		hsa-miR-100-5p	106	2.64569e-08	Yes
hsa-miR-10a-5p	786	3.76195e-113	Yes															hsa-miR-1271-5p	1081	4.69117e-101	Yes	hsa-miR-143-3p	2566	0	Yes		hsa-miR-125b-5p	222	5.8537e-59	Yes
hsa-miR-125a-5p	842	1.19341e-136	No															hsa-miR-139-3p	1168	4.83617e-130	Yes	hsa-miR-181a-2-3p	1704	3.79146e-172	Yes		hsa-miR-126-3p	83	0.00196247	Yes
hsa-miR-142-5p	546	7.9458e-34	No															hsa-miR-1468-5p	668	5.993e-10	Yes	hsa-miR-182-5p	2445	0	Yes		hsa-miR-127-3p	202	7.73046e-48	Yes
hsa-miR-146b-5p	823	1.72166e-128	No															hsa-miR-154-3p	715	9.20236e-16	Yes	hsa-miR-183-5p	1967	8.9839e-268	Yes		hsa-miR-132-3p	97	3.98193e-06	Yes
hsa-miR-151a-5p	358	0.00419589	No															hsa-miR-18a-5p	1491	8.59992e-261	Yes	hsa-miR-199a-3p	1005	4.04112e-13	Yes		hsa-miR-134-5p	137	4.06918e-18	Yes
hsa-miR-182-5p	1029	2.83995e-226	No															hsa-miR-212-3p	601	0.000428869	Yes	hsa-miR-199b-3p	972	6.32568e-10	Yes		hsa-miR-140-3p	111	1.18346e-09	Yes
hsa-miR-191-5p	917	1.24136e-170	Yes															hsa-miR-214-3p	2550	0	Yes	hsa-miR-200c-3p	2332	0	Yes		hsa-miR-141-3p	98	2.36966e-06	Yes
hsa-miR-25-3p	346	0.0237113	No															hsa-miR-214-5p	657	8.69804e-09	Yes	hsa-miR-24-3p	1826	1.81008e-214	Yes		hsa-miR-141-5p	348	1.05526e-144	Yes
hsa-miR-26a-5p	1005	6.95077e-214	Yes															hsa-miR-217-5p	893	3.92592e-49	No	hsa-miR-27b-3p	1217	4.1534e-44	Yes		hsa-miR-143-3p	129	2.86628e-15	Yes
hsa-miR-423-5p	952	2.048e-187	No															hsa-miR-222-5p	797	5.09432e-29	Yes	hsa-miR-28-5p	846	0.0361895	Yes		hsa-miR-145-5p	86	0.000617966	Yes
hsa-miR-486-5p	858	1.15255e-143	Yes															hsa-miR-224-5p	1001	4.49994e-77	Yes	hsa-miR-29c-3p	1791	5.90595e-202	Yes		hsa-miR-146b-5p	94	1.781e-05	Yes
hsa-miR-92b-3p	720	1.09736e-87	No															hsa-miR-27a-5p	1409	1.97626e-224	Yes	hsa-miR-532-5p	1577	4.01946e-132	Yes		hsa-miR-17-3p	101	4.71303e-07	Yes
hsa-miR-99b-5p	528	1.65517e-29	No															hsa-miR-299-5p	1460	8.25656e-247	Yes						hsa-miR-181a-2-3p	101	4.71303e-07	Yes
																		hsa-miR-323a-3p	739	3.03105e-19	Yes						hsa-miR-182-5p	132	2.59102e-16	Yes
																		hsa-miR-33b-5p	985	1.33159e-72	No						hsa-miR-183-5p	115	8.41965e-11	Yes
																		hsa-miR-369-3p	690	1.68063e-12	Yes						hsa-miR-186-5p	77	0.0146931	Yes
																		hsa-miR-370-3p	1401	5.42461e-221	Yes						hsa-miR-197-3p	78	0.010804	Yes
																		hsa-miR-376c-3p	1683	0	Yes						hsa-miR-199a-3p	93	2.87639e-05	Yes
																		hsa-miR-378c	1610	5.16E-317	No						hsa-miR-199a-5p	258	6.7706e-81	Yes
																		hsa-miR-381-3p	930	4.21785e-58	Yes						hsa-miR-199b-3p	98	2.36966e-06	Yes
																		hsa-miR-382-5p	620	1.87362e-05	Yes						hsa-miR-200a-3p	148	2.34642e-22	Yes
																		hsa-miR-409-3p	1330	2.34346e-191	Yes						hsa-miR-200a-5p	135	2.19073e-17	Yes
																		hsa-miR-409-5p	1221	4.31934e-149	Yes						hsa-miR-200b-3p	107	1.44684e-08	Yes
																		hsa-miR-410-3p	1948	0	Yes						hsa-miR-200c-3p	118	1.06118e-11	Yes
																		hsa-miR-411-5p	2855	0	Yes						hsa-miR-20a-5p	84	0.0013497	Yes
																		hsa-miR-424-3p	1149	1.82839e-123	Yes						hsa-miR-221-3p	91	7.2776e-05	Yes
																		hsa-miR-432-5p	1124	5.11703e-115	Yes						hsa-miR-24-3p	97	3.98193e-06	Yes
																		hsa-miR-452-5p	1103	4.15461e-108	Yes						hsa-miR-27b-3p	96	6.62599e-06	Yes
																		hsa-miR-455-5p	642	2.5033e-07	Yes						hsa-miR-28-5p	84	0.0013497	Yes
																		hsa-miR-485-3p	1159	6.56172e-127	Yes						hsa-miR-29c-3p	119	5.23304e-12	Yes
																		hsa-miR-495-3p	895	1.33606e-49	Yes						hsa-miR-375-3p	79	0.00785495	Yes
																		hsa-miR-500a-5p	985	1.33159e-72	Yes						hsa-miR-379-5p	136	9.47579e-18	Yes
																		hsa-miR-500b-5p	974	1.35891e-69	No						hsa-miR-500a-3p	91	7.2776e-05	Yes
																		hsa-miR-501-5p	1115	4.91171e-112	Yes						hsa-miR-501-3p	76	0.0197558	Yes
																		hsa-miR-503-5p	889	3.34478e-48	Yes						hsa-miR-532-5p	109	4.21195e-09	Yes
																		hsa-miR-505-5p	714	1.26358e-15	No						hsa-miR-96-5p	140	3.08735e-19	Yes
																		hsa-miR-511-5p	1146	1.94199e-122	Yes
																		hsa-miR-654-3p	1188	4.13152e-137	Yes
																		hsa-miR-675-3p	1193	6.70068e-139	Yes
																		hsa-miR-758-3p	709	6.04153e-15	Yes
																		hsa-miR-889-3p	2235	0	Yes
