## Supplementary Data 5 for "Scanning sample-specific miRNA regulation from bulk and single-cell RNA-sequencing data"

### Sheet: Table S5
Table S5 A list of 315 EMT signatures.
Gene	EMT type
KRT19	Epithelial
AGR2	Epithelial
RAB25	Epithelial
CDH1	Epithelial
ERBB3	Epithelial
FXYD3	Epithelial
SLC44A4	Epithelial
S100P	Epithelial
SCNN1A	Epithelial
GALNT3	Epithelial
PRSS8	Epithelial
ELF3	Epithelial
CEACAM6	Epithelial
TMPRSS4	Epithelial
CLDN7	Epithelial
TACSTD2	Epithelial
CLDN3	Epithelial
EPCAM	Epithelial
SPINT1	Epithelial
TSPAN1	Epithelial
PLS1	Epithelial
TMEM30B	Epithelial
PRR15L	Epithelial
KRT8	Epithelial
ST14	Epithelial
RBM47	Epithelial
S100A14	Epithelial
C1orf106	Epithelial
NQO1	Epithelial
TOX3	Epithelial
PTK6	Epithelial
TFF1	Epithelial
CLDN4	Epithelial
GPRC5A	Epithelial
TJP3	Epithelial
KRT18	Epithelial
MAP7	Epithelial
CKMT1A	Epithelial
ESRP1	Epithelial
MUC1	Epithelial
SPINT2	Epithelial
ESRP2	Epithelial
CDS1	Epithelial
PPAP2C	Epithelial
CEACAM7	Epithelial
TTC39A	Epithelial
OVOL2	Epithelial
EHF	Epithelial
AP1M2	Epithelial
CEACAM5	Epithelial
LAD1	Epithelial
ARHGAP8	Epithelial
TFF3	Epithelial
JUP	Epithelial
CD24	Epithelial
TMC5	Epithelial
MLPH	Epithelial
ELMO3	Epithelial
ERBB2	Epithelial
LLGL2	Epithelial
DDR1	Epithelial
FA2H	Epithelial
CBLC	Epithelial
TMPRSS2	Epithelial
LSR	Epithelial
PERP	Epithelial
POF1B	Epithelial
MYO5C	Epithelial
RAB11FIP1	Epithelial
MAPK13	Epithelial
KRT7	Epithelial
CEACAM1	Epithelial
CXADR	Epithelial
ATP2C2	Epithelial
RNF128	Epithelial
MPZL2	Epithelial
EPS8L1	Epithelial
GALNT7	Epithelial
CORO2A	Epithelial
BCAS1	Epithelial
TPD52	Epithelial
ARHGAP32	Epithelial
FUT2	Epithelial
OR7E14P	Epithelial
GALE	Epithelial
GRHL2	Epithelial
BIK	Epithelial
RAPGEFL1	Epithelial
STYK1	Epithelial
F11R	Epithelial
PKP3	Epithelial
CYB561	Epithelial
SH3YL1	Epithelial
GDF15	Epithelial
PSCA	Epithelial
EZR	Epithelial
TJP2	Epithelial
FGFR3	Epithelial
FUT3	Epithelial
BSPRY	Epithelial
TOM1L1	Epithelial
IRF6	Epithelial
EPB41L4B	Epithelial
SPDEF	Epithelial
OCLN	Epithelial
LRRC1	Epithelial
C19orf21	Epithelial
ABHD11	Epithelial
EPS8L2	Epithelial
MYO6	Epithelial
TSPAN8	Epithelial
MST1R	Epithelial
SLC16A5	Epithelial
GPR56	Epithelial
AZGP1	Epithelial
TOB1	Epithelial
SLC35A3	Epithelial
TRPM4	Epithelial
PHLDA2	Epithelial
VAMP8	Epithelial
SLC22A18	Epithelial
AKR1B10	Epithelial
VAV3	Epithelial
SPAG1	Epithelial
ABCC3	Epithelial
SYNGR2	Epithelial
STAP2	Epithelial
C4orf19	Epithelial
PPL	Epithelial
PLLP	Epithelial
DSG2	Epithelial
HDHD3	Epithelial
CD2AP	Epithelial
MANSC1	Epithelial
DHCR24	Epithelial
EPN3	Epithelial
TUFT1	Epithelial
GMDS	Epithelial
EXPH5	Epithelial
DSP	Epithelial
SDC4	Epithelial
IL20RA	Epithelial
FAM174B	Epithelial
PTPRF	Epithelial
SORD	Epithelial
GAS1	Mesenchymal
CXCL12	Mesenchymal
ZEB1	Mesenchymal
GLYR1	Mesenchymal
FHL1	Mesenchymal
FERMT2	Mesenchymal
C1S	Mesenchymal
FYN	Mesenchymal
WIPF1	Mesenchymal
CYP1B1	Mesenchymal
SERPING1	Mesenchymal
SERPINF1	Mesenchymal
VCAM1	Mesenchymal
MAP1B	Mesenchymal
TCF4	Mesenchymal
SRPX	Mesenchymal
EMP3	Mesenchymal
DPT	Mesenchymal
CALD1	Mesenchymal
PTGIS	Mesenchymal
VIM	Mesenchymal
CD163	Mesenchymal
C1R	Mesenchymal
FBN1	Mesenchymal
FN1	Mesenchymal
FXYD6	Mesenchymal
IGF1	Mesenchymal
NAP1L3	Mesenchymal
MRC1	Mesenchymal
QKI	Mesenchymal
MS4A4A	Mesenchymal
DCN	Mesenchymal
LOX	Mesenchymal
RECK	Mesenchymal
ANK2	Mesenchymal
LY96	Mesenchymal
ZFPM2	Mesenchymal
CSRP2	Mesenchymal
EFEMP1	Mesenchymal
RARRES2	Mesenchymal
PTPRC	Mesenchymal
PLEKHO1	Mesenchymal
RGS2	Mesenchymal
F13A1	Mesenchymal
JAM2	Mesenchymal
CHRDL1	Mesenchymal
TUBA1A	Mesenchymal
AP1S2	Mesenchymal
MYLK	Mesenchymal
DDR2	Mesenchymal
DSE	Mesenchymal
SACS	Mesenchymal
GLIPR1	Mesenchymal
CXCL13	Mesenchymal
FLRT2	Mesenchymal
PTX3	Mesenchymal
AKT3	Mesenchymal
COL6A2	Mesenchymal
DPYSL3	Mesenchymal
CDH11	Mesenchymal
PDZRN3	Mesenchymal
ZEB2	Mesenchymal
CCL2	Mesenchymal
MAFB	Mesenchymal
SFRP1	Mesenchymal
C14orf139	Mesenchymal
MFAP4	Mesenchymal
MAF	Mesenchymal
UCHL1	Mesenchymal
TUBB6	Mesenchymal
SRGN	Mesenchymal
HEG1	Mesenchymal
KCNJ8	Mesenchymal
AKAP12	Mesenchymal
EVI2A	Mesenchymal
COL14A1	Mesenchymal
AXL	Mesenchymal
ECM2	Mesenchymal
FSTL1	Mesenchymal
PLN	Mesenchymal
MYL9	Mesenchymal
OLFML3	Mesenchymal
STON1	Mesenchymal
SLIT2	Mesenchymal
BICC1	Mesenchymal
SOBP	Mesenchymal
CLIC4	Mesenchymal
ENPP2	Mesenchymal
SAMSN1	Mesenchymal
TPM2	Mesenchymal
ASPN	Mesenchymal
COL6A1	Mesenchymal
IGFBP5	Mesenchymal
MOXD1	Mesenchymal
AKAP2	Mesenchymal
SLC2A3	Mesenchymal
OLFML2B	Mesenchymal
ANGPTL2	Mesenchymal
PCOLCE	Mesenchymal
COLEC12	Mesenchymal
CTSK	Mesenchymal
TAGLN	Mesenchymal
CDH2	Mesenchymal
IL10RA	Mesenchymal
C1orf54	Mesenchymal
CEP170	Mesenchymal
TNS1	Mesenchymal
CLEC2B	Mesenchymal
JAM3	Mesenchymal
2022-09-06	Mesenchymal
GREM1	Mesenchymal
VCAN	Mesenchymal
ZCCHC24	Mesenchymal
CRYAB	Mesenchymal
SFRP4	Mesenchymal
RUNX1T1	Mesenchymal
FGL2	Mesenchymal
MS4A6A	Mesenchymal
PTRF	Mesenchymal
GIMAP4	Mesenchymal
TWIST1	Mesenchymal
GFPT2	Mesenchymal
LHFP	Mesenchymal
CXCR4	Mesenchymal
SPOCK1	Mesenchymal
SPARC	Mesenchymal
VSIG4	Mesenchymal
GPM6B	Mesenchymal
TRPC1	Mesenchymal
SNAI2	Mesenchymal
GUCY1B3	Mesenchymal
PLXNC1	Mesenchymal
SYT11	Mesenchymal
FLI1	Mesenchymal
MYH10	Mesenchymal
CSF2RB	Mesenchymal
TNC	Mesenchymal
PMP22	Mesenchymal
COL5A2	Mesenchymal
MMP2	Mesenchymal
GNG11	Mesenchymal
CAV1	Mesenchymal
CDK14	Mesenchymal
SDC2	Mesenchymal
PTGDS	Mesenchymal
NR3C1	Mesenchymal
SYNM	Mesenchymal
FAP	Mesenchymal
NUAK1	Mesenchymal
WWTR1	Mesenchymal
FBLN1	Mesenchymal
MPDZ	Mesenchymal
SYNE1	Mesenchymal
EFEMP2	Mesenchymal
GIMAP6	Mesenchymal
KIAA1462	Mesenchymal
CCL8	Mesenchymal
COL15A1	Mesenchymal
CHN1	Mesenchymal
CRISPLD2	Mesenchymal
PDGFC	Mesenchymal
GEM	Mesenchymal
ISLR	Mesenchymal
GZMK	Mesenchymal
SPARCL1	Mesenchymal
BNC2	Mesenchymal
BGN	Mesenchymal
MEOX2	Mesenchymal
ITM2A	Mesenchymal
IFFO1	Mesenchymal
