## Supplementary Data 6 for "Scanning sample-specific miRNA regulation from bulk and single-cell RNA-sequencing data"

### Sheet: Table S6
Table S6 Breast cancer tissues belonging to epithelial, intermediate epithelial, intermediate mesenchymal and mesenchymal types.
Breast cancer tissue	EMT_score	EMT_p.value	EMT type
TCGA-3C-AAAU-01A	-0.551727	4.69624e-14	Epithelial
TCGA-3C-AALI-01A	-0.412011	8.29984e-11	Epithelial
TCGA-3C-AALJ-01A	-0.209935	0.000157296	Epithelial
TCGA-3C-AALK-01A	-0.22326	4.15981e-05	Epithelial
TCGA-4H-AAAK-01A	-0.0955835	0.0237485	Epithelial
TCGA-5L-AAT0-01A	-0.109626	0.0707468	Intermediate Epithelial
TCGA-5L-AAT1-01A	-0.122048	0.0368464	Epithelial
TCGA-5T-A9QA-01A	-0.872271	0	Epithelial
TCGA-A1-A0SB-01A	-0.0587137	0.651625	Intermediate Epithelial
TCGA-A1-A0SD-01A	-0.181817	0.000920698	Epithelial
TCGA-A1-A0SF-01A	-0.24494	4.89061e-05	Epithelial
TCGA-A1-A0SG-01A	-0.253955	4.84759e-06	Epithelial
TCGA-A1-A0SI-01A	-0.0911879	0.0251274	Epithelial
TCGA-A1-A0SN-01A	-0.293695	2.78237e-07	Epithelial
TCGA-A1-A0SQ-01A	-0.463503	1.05049e-12	Epithelial
TCGA-A2-A04N-01A	-0.207094	0.000163656	Epithelial
TCGA-A2-A04U-01A	-0.124123	0.0523357	Intermediate Epithelial
TCGA-A2-A04W-01A	-0.284478	7.53423e-06	Epithelial
TCGA-A2-A0CK-01A	-0.190382	0.00397036	Epithelial
TCGA-A2-A0CL-01A	0.167465	0.0123135	Mesenchymal
TCGA-A2-A0CO-01A	-0.0384122	0.292059	Intermediate Epithelial
TCGA-A2-A0CR-01A	0.0004739	0.564457	Intermediate Mesenchymal
TCGA-A2-A0CV-01A	-0.171386	0.00196573	Epithelial
TCGA-A2-A0CW-01A	-0.606458	0	Epithelial
TCGA-A2-A0D3-01A	-0.535151	4.10783e-15	Epithelial
TCGA-A2-A0EP-01A	0.264437	4.89061e-05	Mesenchymal
TCGA-A2-A0ES-01A	-0.0489678	0.169701	Intermediate Epithelial
TCGA-A2-A0EW-01A	0.03189	0.426969	Intermediate Mesenchymal
TCGA-A2-A0T3-01A	-0.42909	1.0565e-10	Epithelial
TCGA-A2-A1FV-01A	-0.131255	0.00560001	Epithelial
TCGA-A2-A1FW-01A	-0.268159	6.74617e-06	Epithelial
TCGA-A2-A1FZ-01A	-0.149254	0.00287334	Epithelial
TCGA-A2-A1G0-01A	-0.156776	0.00724754	Epithelial
TCGA-A2-A1G1-01A	0.019687	0.00406731	Mesenchymal
TCGA-A2-A1G4-01A	-0.499102	9.72189e-12	Epithelial
TCGA-A2-A1G6-01A	-0.0197129	0.781453	Intermediate Epithelial
TCGA-A2-A259-01A	-0.120782	0.0579513	Intermediate Epithelial
TCGA-A2-A25A-01A	0.0958955	0.0945723	Intermediate Mesenchymal
TCGA-A2-A25B-01A	-0.273147	7.38379e-07	Epithelial
TCGA-A2-A25C-01A	-0.312891	9.1818e-08	Epithelial
TCGA-A2-A25E-01A	-0.357261	1.12523e-09	Epithelial
TCGA-A2-A25F-01A	0.613688	2.22045e-16	Mesenchymal
TCGA-A2-A3KD-01A	-0.310153	6.15078e-07	Epithelial
TCGA-A2-A3XS-01A	-0.195627	0.0052456	Epithelial
TCGA-A2-A3XT-01A	-0.0818195	0.09316	Intermediate Epithelial
TCGA-A2-A3XU-01A	-0.374176	3.18663e-05	Epithelial
TCGA-A2-A3XV-01A	-0.369561	1.38169e-06	Epithelial
TCGA-A2-A3XW-01A	-0.221303	0.00127732	Epithelial
TCGA-A2-A3XX-01A	-0.169983	0.0186193	Epithelial
TCGA-A2-A3XY-01A	0.164801	0.000730578	Mesenchymal
TCGA-A2-A3XZ-01A	-0.37265	2.30845e-09	Epithelial
TCGA-A2-A3Y0-01A	-0.359704	2.69608e-06	Epithelial
TCGA-A2-A4RW-01A	-0.194432	0.000215488	Epithelial
TCGA-A2-A4RX-01A	0.115737	0.0330675	Mesenchymal
TCGA-A2-A4RY-01A	-0.0892299	0.119058	Intermediate Epithelial
TCGA-A2-A4S0-01A	-0.610635	0	Epithelial
TCGA-A2-A4S1-01A	0.844292	0	Mesenchymal
TCGA-A2-A4S2-01A	-0.234553	3.50882e-05	Epithelial
TCGA-A2-A4S3-01A	-0.389351	1.96115e-10	Epithelial
TCGA-A7-A0DA-01A	-0.116116	0.0876862	Intermediate Epithelial
TCGA-A7-A0DB-01A	-0.120037	0.0243467	Epithelial
TCGA-A7-A13E-01A	-0.286338	0.000169699	Epithelial
TCGA-A7-A13F-01A	-0.434207	3.45771e-11	Epithelial
TCGA-A7-A13H-01A	-0.241393	0.000116534	Epithelial
TCGA-A7-A26E-01A	-0.153588	0.00158716	Epithelial
TCGA-A7-A26G-01A	0.145492	0.00230774	Mesenchymal
TCGA-A7-A26H-01A	-0.193432	0.000202558	Epithelial
TCGA-A7-A26J-01A	-0.223666	0.00019863	Epithelial
TCGA-A7-A2KD-01A	-0.194823	0.00114955	Epithelial
TCGA-A7-A3IY-01A	-0.0987983	0.100215	Intermediate Epithelial
TCGA-A7-A3J0-01A	-0.579721	1.11022e-16	Epithelial
TCGA-A7-A3J1-01A	-0.162334	0.0106863	Epithelial
TCGA-A7-A3RF-01A	-0.510772	1.38145e-12	Epithelial
TCGA-A7-A425-01A	-0.227834	0.000403033	Epithelial
TCGA-A7-A426-01A	-0.138061	0.0239645	Epithelial
TCGA-A7-A4SA-01A	-0.142658	0.00669482	Epithelial
TCGA-A7-A4SB-01A	-0.35907	1.65189e-07	Epithelial
TCGA-A7-A4SD-01A	-0.0906928	0.09316	Intermediate Epithelial
TCGA-A7-A4SE-01A	0.0565965	0.0166411	Mesenchymal
TCGA-A7-A56D-01A	-0.169064	0.00850084	Epithelial
TCGA-A7-A5ZV-01A	-0.0415226	0.452759	Intermediate Epithelial
TCGA-A7-A5ZW-01A	-0.0267113	0.0922864	Intermediate Epithelial
TCGA-A7-A5ZX-01A	-0.135474	0.0280995	Epithelial
TCGA-A7-A6VW-01A	-0.306775	1.94916e-05	Epithelial
TCGA-A7-A6VX-01A	-0.254644	0.000108584	Epithelial
TCGA-A7-A6VY-01A	-0.0382291	0.672143	Intermediate Epithelial
TCGA-AC-A23C-01A	-0.253914	2.31893e-06	Epithelial
TCGA-AC-A23E-01A	0.018818	0.485232	Intermediate Mesenchymal
TCGA-AC-A23G-01A	0.144721	0.0693675	Intermediate Mesenchymal
TCGA-AC-A23H-01A	-0.452299	8.75799e-12	Epithelial
TCGA-AC-A2B8-01A	-0.0585012	0.224444	Intermediate Epithelial
TCGA-AC-A2BK-01A	-0.142592	0.0876862	Intermediate Epithelial
TCGA-AC-A2FB-01A	-0.079327	0.0501209	Intermediate Epithelial
TCGA-AC-A2FE-01A	-0.0992752	0.0845657	Intermediate Epithelial
TCGA-AC-A2FF-01A	0.183815	0.00365247	Mesenchymal
TCGA-AC-A2FG-01A	-0.221494	0.000276311	Epithelial
TCGA-AC-A2FM-01A	-0.450108	3.89725e-10	Epithelial
TCGA-AC-A2FO-01A	-0.0274651	0.167424	Intermediate Epithelial
TCGA-AC-A2QI-01A	-0.183119	0.000654925	Epithelial
TCGA-AC-A2QJ-01A	0.423684	1.6376e-07	Mesenchymal
TCGA-AC-A3BB-01A	-0.031693	0.325661	Intermediate Epithelial
TCGA-AC-A3EH-01A	-0.361063	3.9224e-08	Epithelial
TCGA-AC-A3HN-01A	0.00187897	0.655474	Intermediate Mesenchymal
TCGA-AC-A3QP-01A	-0.120308	0.0773958	Intermediate Epithelial
TCGA-AC-A3TM-01A	-0.324276	2.52057e-06	Epithelial
TCGA-AC-A3TN-01A	-0.416662	3.11404e-10	Epithelial
TCGA-AC-A3W5-01A	-0.0621904	0.186948	Intermediate Epithelial
TCGA-AC-A3W6-01A	-0.0230717	0.51877	Intermediate Epithelial
TCGA-AC-A3W7-01A	-0.31383	6.93878e-07	Epithelial
TCGA-AC-A3YI-01A	-0.0193702	0.610008	Intermediate Epithelial
TCGA-AC-A3YJ-01A	-0.50721	8.38759e-11	Epithelial
TCGA-AC-A4ZE-01A	-0.403152	1.48841e-08	Epithelial
TCGA-AC-A5EH-01A	-0.169143	0.000821732	Epithelial
TCGA-AC-A5XS-01A	-0.221163	0.000233692	Epithelial
TCGA-AC-A5XU-01A	-0.204148	0.00424505	Epithelial
TCGA-AC-A62V-01A	-0.343489	1.52869e-06	Epithelial
TCGA-AC-A62X-01A	-0.381564	4.6998e-06	Epithelial
TCGA-AC-A62Y-01A	-0.275702	1.77868e-05	Epithelial
TCGA-AC-A6IV-01A	0.134936	0.0459334	Mesenchymal
TCGA-AC-A6IW-01A	-0.100847	0.235299	Intermediate Epithelial
TCGA-AC-A6IX-01A	-0.137069	0.00170508	Epithelial
TCGA-AC-A6NO-01A	-0.459852	9.46437e-11	Epithelial
TCGA-AC-A7VB-01A	-0.685668	0	Epithelial
TCGA-AC-A7VC-01A	0.80376	0	Mesenchymal
TCGA-AC-A8OP-01A	-0.291296	6.84996e-06	Epithelial
TCGA-AC-A8OQ-01A	0.0631319	0.00406731	Mesenchymal
TCGA-AC-A8OR-01A	-0.64204	1.11022e-16	Epithelial
TCGA-AN-A0AT-01A	-0.219749	0.00386514	Epithelial
TCGA-AO-A03V-01A	-0.381861	5.50435e-09	Epithelial
TCGA-AO-A12A-01A	-0.184316	0.00122973	Epithelial
TCGA-AO-A12D-01A	-0.181655	0.00100361	Epithelial
TCGA-AO-A12F-01A	0.0958181	0.000588468	Mesenchymal
TCGA-AO-A12H-01A	-0.470169	1.688e-10	Epithelial
TCGA-AO-A1KP-01A	-0.442716	1.72333e-10	Epithelial
TCGA-AO-A1KQ-01A	-0.316641	2.2648e-07	Epithelial
TCGA-AO-A1KR-01A	-0.348646	2.50066e-06	Epithelial
TCGA-AO-A1KS-01A	-0.2232	9.91165e-05	Epithelial
TCGA-AO-A1KT-01A	-0.200296	0.00377263	Epithelial
TCGA-AQ-A0Y5-01A	-0.0928302	0.0455508	Epithelial
TCGA-AQ-A1H2-01A	-0.466614	1.19143e-10	Epithelial
TCGA-AQ-A1H3-01A	-0.163687	0.00512313	Epithelial
TCGA-AQ-A54N-01A	-0.342205	7.78197e-05	Epithelial
TCGA-AQ-A7U7-01A	0.107433	0.156938	Intermediate Mesenchymal
TCGA-AR-A0TS-01A	0.0702162	0.0403073	Mesenchymal
TCGA-AR-A0TY-01A	-0.539967	1.11022e-16	Epithelial
TCGA-AR-A1AH-01A	-0.158445	0.065757	Intermediate Epithelial
TCGA-AR-A1AI-01A	-0.178888	0.00437135	Epithelial
TCGA-AR-A1AJ-01A	0.188314	0.00488601	Mesenchymal
TCGA-AR-A1AK-01A	-0.0865635	0.0447941	Epithelial
TCGA-AR-A1AM-01A	-0.256782	2.10433e-05	Epithelial
TCGA-AR-A1AN-01A	-0.0943738	0.0614397	Intermediate Epithelial
TCGA-AR-A1AO-01A	0.187497	0.00515012	Mesenchymal
TCGA-AR-A1AP-01A	-0.273495	6.79788e-06	Epithelial
TCGA-AR-A1AQ-01A	0.00445604	0.22766	Intermediate Mesenchymal
TCGA-AR-A1AS-01A	-0.438779	7.35312e-11	Epithelial
TCGA-AR-A1AU-01A	-0.162238	0.0080221	Epithelial
TCGA-AR-A1AV-01A	-0.417853	3.53255e-11	Epithelial
TCGA-AR-A1AW-01A	0.157227	0.0156873	Mesenchymal
TCGA-AR-A1AX-01A	-0.0872014	0.115449	Intermediate Epithelial
TCGA-AR-A1AY-01A	-0.0531089	0.243129	Intermediate Epithelial
TCGA-AR-A24H-01A	-0.422162	1.55182e-09	Epithelial
TCGA-AR-A24K-01A	-0.415569	2.85971e-09	Epithelial
TCGA-AR-A24M-01A	-0.206197	0.00049977	Epithelial
TCGA-AR-A24O-01A	0.0665115	0.292922	Intermediate Mesenchymal
TCGA-AR-A24P-01A	-0.18154	0.00141414	Epithelial
TCGA-AR-A24Q-01A	0.215009	0.000380865	Mesenchymal
TCGA-AR-A24R-01A	-0.33884	2.08729e-08	Epithelial
TCGA-AR-A24S-01A	0.0140179	0.513919	Intermediate Mesenchymal
TCGA-AR-A24T-01A	-0.00239947	0.482875	Intermediate Epithelial
TCGA-AR-A24V-01A	0.0642117	0.428073	Intermediate Mesenchymal
TCGA-AR-A24W-01A	-0.0919357	0.0942175	Intermediate Epithelial
TCGA-AR-A24X-01A	-0.228589	0.000427747	Epithelial
TCGA-AR-A24Z-01A	-0.458533	1.0565e-10	Epithelial
TCGA-AR-A250-01A	-0.147126	0.00121542	Epithelial
TCGA-AR-A251-01A	-0.0433287	0.0471958	Epithelial
TCGA-AR-A252-01A	0.037718	0.564457	Intermediate Mesenchymal
TCGA-AR-A255-01A	-0.105832	0.00499013	Epithelial
TCGA-AR-A256-01A	-0.216647	0.000390572	Epithelial
TCGA-AR-A2LE-01A	-0.464081	1.23979e-12	Epithelial
TCGA-AR-A2LH-01A	-0.206212	0.000603075	Epithelial
TCGA-AR-A2LJ-01A	-0.0507783	0.35882	Intermediate Epithelial
TCGA-AR-A2LK-01A	-0.226804	0.000295521	Epithelial
TCGA-AR-A2LL-01A	-0.372046	9.0208e-08	Epithelial
TCGA-AR-A2LM-01A	-0.0658887	0.0806026	Intermediate Epithelial
TCGA-AR-A2LN-01A	0.0239197	0.23383	Intermediate Mesenchymal
TCGA-AR-A2LO-01A	-0.0853237	0.185717	Intermediate Epithelial
TCGA-AR-A2LQ-01A	0.115823	0.134191	Intermediate Mesenchymal
TCGA-AR-A2LR-01A	0.312609	6.43892e-07	Mesenchymal
TCGA-AR-A5QM-01A	-0.19078	0.000762151	Epithelial
TCGA-AR-A5QN-01A	-0.259278	1.41005e-05	Epithelial
TCGA-AR-A5QP-01A	-0.161171	0.00369213	Epithelial
TCGA-AR-A5QQ-01A	0.0866521	0.0873532	Intermediate Mesenchymal
TCGA-B6-A0I1-01A	-0.520834	1.57798e-10	Epithelial
TCGA-B6-A0IH-01A	-0.0242506	0.279749	Intermediate Epithelial
TCGA-B6-A0RH-01A	-0.207434	0.00021973	Epithelial
TCGA-B6-A0RQ-01A	-0.296292	2.1508e-05	Epithelial
TCGA-B6-A0WS-01A	-0.224301	0.000108584	Epithelial
TCGA-B6-A0X0-01A	-0.607324	0	Epithelial
TCGA-B6-A1KC-01B	-0.329534	1.56381e-05	Epithelial
TCGA-B6-A1KF-01A	-0.268714	0.000757563	Epithelial
TCGA-B6-A1KI-01A	-0.321616	1.38777e-07	Epithelial
TCGA-B6-A1KN-01A	-0.406466	1.27368e-09	Epithelial
TCGA-B6-A2IU-01A	-0.483493	1.19143e-10	Epithelial
TCGA-B6-A3ZX-01A	0.0523931	0.0618106	Intermediate Mesenchymal
TCGA-B6-A400-01A	0.00520662	0.031309	Mesenchymal
TCGA-B6-A401-01A	-0.272542	9.77824e-05	Epithelial
TCGA-B6-A402-01A	-0.366598	2.06585e-06	Epithelial
TCGA-B6-A408-01A	-0.19572	0.00171486	Epithelial
TCGA-B6-A409-01A	-0.278493	0.000123371	Epithelial
TCGA-B6-A40C-01A	-0.189123	0.00115632	Epithelial
TCGA-BH-A0AU-01A	-0.177192	0.00271165	Epithelial
TCGA-BH-A0AV-01A	0.130527	0.0148533	Mesenchymal
TCGA-BH-A0AZ-01A	0.0604686	0.668299	Intermediate Mesenchymal
TCGA-BH-A0B0-01A	-0.111688	0.0422308	Epithelial
TCGA-BH-A0B5-01A	-0.215346	5.74276e-05	Epithelial
TCGA-BH-A0B6-01A	-0.123576	0.0169571	Epithelial
TCGA-BH-A0B7-01A	-0.0764328	0.104579	Intermediate Epithelial
TCGA-BH-A0BF-01A	0.0714556	0.521811	Intermediate Mesenchymal
TCGA-BH-A0BG-01A	-0.103339	0.0430404	Epithelial
TCGA-BH-A0BL-01A	0.258131	2.87209e-05	Mesenchymal
TCGA-BH-A0BO-01A	0.00928793	0.741167	Intermediate Mesenchymal
TCGA-BH-A0BP-01A	-0.0894866	0.0820109	Intermediate Epithelial
TCGA-BH-A0BQ-01A	-0.114452	0.0226425	Epithelial
TCGA-BH-A0BR-01A	-0.129977	0.0277272	Epithelial
TCGA-BH-A0BT-01A	-0.291425	3.20949e-05	Epithelial
TCGA-BH-A0BW-01A	-0.139956	0.074008	Intermediate Epithelial
TCGA-BH-A0BZ-01A	-0.131936	0.00923313	Epithelial
TCGA-BH-A0C1-01B	-0.208126	3.75394e-05	Epithelial
TCGA-BH-A0C3-01A	0.077267	0.179652	Intermediate Mesenchymal
TCGA-BH-A0C7-01B	-0.36187	1.85968e-08	Epithelial
TCGA-BH-A0DD-01A	-0.362737	8.60101e-09	Epithelial
TCGA-BH-A0DE-01A	-0.10336	0.0625582	Intermediate Epithelial
TCGA-BH-A0DG-01A	-0.135225	0.0203784	Epithelial
TCGA-BH-A0DI-01A	0.0884845	0.334578	Intermediate Mesenchymal
TCGA-BH-A0DL-01A	-0.300441	9.97899e-05	Epithelial
TCGA-BH-A0DO-01B	-0.334684	1.09576e-06	Epithelial
TCGA-BH-A0DT-01A	-0.199396	0.000293639	Epithelial
TCGA-BH-A0DV-01A	0.109717	0.164333	Intermediate Mesenchymal
TCGA-BH-A0DX-01A	-0.0905787	0.0359841	Epithelial
TCGA-BH-A0E2-01A	-0.190825	0.000849305	Epithelial
TCGA-BH-A0E9-01B	-0.18994	0.000811915	Epithelial
TCGA-BH-A0EA-01A	-0.0904039	0.0963627	Intermediate Epithelial
TCGA-BH-A0EI-01A	-0.10465	0.120353	Intermediate Epithelial
TCGA-BH-A0H3-01A	-0.0157775	0.289481	Intermediate Epithelial
TCGA-BH-A0H5-01A	-0.00296864	0.582701	Intermediate Epithelial
TCGA-BH-A0HA-01A	-0.0376033	0.489961	Intermediate Epithelial
TCGA-BH-A0HL-01A	-0.541576	2.70117e-11	Epithelial
TCGA-BH-A0HN-01A	-0.67381	0	Epithelial
TCGA-BH-A0W7-01A	-0.105062	0.0734318	Intermediate Epithelial
TCGA-BH-A18F-01A	-0.0874485	0.0835999	Intermediate Epithelial
TCGA-BH-A18G-01A	-0.270337	2.95577e-05	Epithelial
TCGA-BH-A18H-01A	-0.291353	3.62106e-06	Epithelial
TCGA-BH-A18I-01A	-0.000471	0.475255	Intermediate Epithelial
TCGA-BH-A18J-01A	-0.244428	3.18663e-05	Epithelial
TCGA-BH-A18K-01A	-0.23458	0.000427747	Epithelial
TCGA-BH-A18L-01A	-0.622841	0	Epithelial
TCGA-BH-A18M-01A	-0.0598076	0.30475	Intermediate Epithelial
TCGA-BH-A18N-01A	-0.374309	1.29914e-09	Epithelial
TCGA-BH-A18P-01A	-0.384441	2.04297e-09	Epithelial
TCGA-BH-A18R-01A	-0.399266	2.0849e-11	Epithelial
TCGA-BH-A18S-01A	-0.620919	0	Epithelial
TCGA-BH-A18T-01A	-0.237617	0.00137372	Epithelial
TCGA-BH-A18U-01A	-0.20964	0.00324138	Epithelial
TCGA-BH-A18V-01A	-0.0785104	0.0333568	Epithelial
TCGA-BH-A1EN-01A	-0.492538	9.65894e-15	Epithelial
TCGA-BH-A1EO-01A	0.0781675	0.0938639	Intermediate Mesenchymal
TCGA-BH-A1ES-01A	-0.240695	0.000160446	Epithelial
TCGA-BH-A1EU-01A	0.122169	0.00953698	Mesenchymal
TCGA-BH-A1EV-01A	-0.292978	4.21804e-07	Epithelial
TCGA-BH-A1EW-01A	-0.166217	0.00464667	Epithelial
TCGA-BH-A1EX-01A	-0.228016	7.88936e-05	Epithelial
TCGA-BH-A1EY-01A	-0.150139	0.00571796	Epithelial
TCGA-BH-A1F0-01A	0.19793	2.85153e-05	Mesenchymal
TCGA-BH-A1F2-01A	-0.109503	0.012831	Epithelial
TCGA-BH-A1F5-01A	-0.392186	3.197e-09	Epithelial
TCGA-BH-A1F6-01A	-0.143891	0.022335	Epithelial
TCGA-BH-A1F8-01A	-0.362862	1.23504e-08	Epithelial
TCGA-BH-A1FB-01A	0.0674591	0.16856	Intermediate Mesenchymal
TCGA-BH-A1FC-01A	-0.102859	0.0141269	Epithelial
TCGA-BH-A1FE-01A	0.02727	0.182059	Intermediate Mesenchymal
TCGA-BH-A1FG-01A	-0.468626	2.08988e-12	Epithelial
TCGA-BH-A1FH-01A	0.10776	0.141456	Intermediate Mesenchymal
TCGA-BH-A1FJ-01A	-0.577219	2.22045e-16	Epithelial
TCGA-BH-A1FL-01A	-0.384486	5.61048e-09	Epithelial
TCGA-BH-A1FN-01A	-0.120737	0.105354	Intermediate Epithelial
TCGA-BH-A1FR-01A	-0.374327	4.27462e-08	Epithelial
TCGA-BH-A1FU-01A	0.000865728	0.594734	Intermediate Mesenchymal
TCGA-BH-A201-01A	-0.121091	0.020567	Epithelial
TCGA-BH-A202-01A	-0.22358	9.91165e-05	Epithelial
TCGA-BH-A203-01A	-0.231514	7.72879e-05	Epithelial
TCGA-BH-A204-01A	-0.343929	5.93663e-08	Epithelial
TCGA-BH-A208-01A	0.172228	0.0041553	Mesenchymal
TCGA-BH-A209-01A	-0.140343	0.0159116	Epithelial
TCGA-BH-A28O-01A	-0.0281319	0.623424	Intermediate Epithelial
TCGA-BH-A28Q-01A	-0.23373	4.15981e-05	Epithelial
TCGA-BH-A2L8-01A	-0.0306572	0.420926	Intermediate Epithelial
TCGA-BH-A42T-01A	-0.268216	3.50882e-05	Epithelial
TCGA-BH-A42U-01A	-0.0477806	0.493522	Intermediate Epithelial
TCGA-BH-A42V-01A	-0.100547	0.0463187	Epithelial
TCGA-BH-A5IZ-01A	-0.33109	1.51272e-05	Epithelial
TCGA-BH-A5J0-01A	-0.1468	0.00982548	Epithelial
TCGA-BH-A6R8-01A	-0.429287	1.82558e-08	Epithelial
TCGA-BH-A6R9-01A	0.770473	0	Mesenchymal
TCGA-BH-A8FZ-01A	-0.0708552	0.115659	Intermediate Epithelial
TCGA-BH-A8G0-01A	-0.00595892	0.578914	Intermediate Epithelial
TCGA-BH-AB28-01A	-0.286501	1.23813e-05	Epithelial
TCGA-C8-A12K-01A	0.0381607	0.0649769	Intermediate Mesenchymal
TCGA-C8-A12L-01A	-0.46436	1.83498e-12	Epithelial
TCGA-C8-A12M-01A	-0.423882	8.44007e-09	Epithelial
TCGA-C8-A12N-01A	-0.136911	0.0153561	Epithelial
TCGA-C8-A12O-01A	-0.141917	0.032709	Epithelial
TCGA-C8-A12P-01A	-0.228995	1.01384e-06	Epithelial
TCGA-C8-A12Q-01A	-0.260387	6.90243e-06	Epithelial
TCGA-C8-A12T-01A	-0.122641	0.000218307	Epithelial
TCGA-C8-A12U-01A	-0.550078	9.00058e-13	Epithelial
TCGA-C8-A12V-01A	0.152461	0.0311719	Mesenchymal
TCGA-C8-A12W-01A	-0.181741	0.00271165	Epithelial
TCGA-C8-A12X-01A	-0.438035	1.8252e-09	Epithelial
TCGA-C8-A12Y-01A	-0.310478	8.25525e-07	Epithelial
TCGA-C8-A12Z-01A	-0.468172	3.08957e-11	Epithelial
TCGA-C8-A130-01A	-0.221399	9.16752e-05	Epithelial
TCGA-C8-A131-01A	-0.249186	6.90243e-06	Epithelial
TCGA-C8-A132-01A	-0.105332	0.027604	Epithelial
TCGA-C8-A133-01A	-0.768339	0	Epithelial
TCGA-C8-A134-01A	-0.0859662	0.252701	Intermediate Epithelial
TCGA-C8-A135-01A	-0.172035	0.00302726	Epithelial
TCGA-C8-A137-01A	-0.387967	1.03408e-09	Epithelial
TCGA-C8-A138-01A	-0.16958	0.016602	Epithelial
TCGA-C8-A1HE-01A	-0.492096	1.42775e-13	Epithelial
TCGA-C8-A1HF-01A	-0.0518012	0.386247	Intermediate Epithelial
TCGA-C8-A1HG-01A	-0.102452	0.0169571	Epithelial
TCGA-C8-A1HI-01A	-0.336988	4.56945e-07	Epithelial
TCGA-C8-A1HJ-01A	-0.0716558	0.0539689	Intermediate Epithelial
TCGA-C8-A1HK-01A	-0.491042	6.32827e-15	Epithelial
TCGA-C8-A1HL-01A	-0.308979	2.08729e-08	Epithelial
TCGA-C8-A1HM-01A	-0.374719	3.9224e-08	Epithelial
TCGA-C8-A1HN-01A	-0.407656	3.15356e-08	Epithelial
TCGA-C8-A1HO-01A	-0.44567	1.34318e-10	Epithelial
TCGA-C8-A26V-01A	-0.40024	1.6106e-12	Epithelial
TCGA-C8-A26W-01A	-0.238223	0.000108584	Epithelial
TCGA-C8-A26X-01A	-0.0432149	0.190369	Intermediate Epithelial
TCGA-C8-A26Y-01A	-0.596011	1.11022e-16	Epithelial
TCGA-C8-A26Z-01A	-0.43075	3.57413e-10	Epithelial
TCGA-C8-A273-01A	-0.331468	7.98718e-07	Epithelial
TCGA-C8-A274-01A	-0.594805	2.22045e-16	Epithelial
TCGA-C8-A275-01A	-0.394995	7.27598e-11	Epithelial
TCGA-C8-A278-01A	-0.089009	0.0245675	Epithelial
TCGA-C8-A27A-01A	-0.497433	2.32647e-12	Epithelial
TCGA-C8-A27B-01A	-0.2272	0.00207413	Epithelial
TCGA-C8-A3M7-01A	-0.130745	0.027604	Epithelial
TCGA-C8-A3M8-01A	-0.422004	5.85243e-12	Epithelial
TCGA-C8-A8HP-01A	-0.309487	1.12458e-07	Epithelial
TCGA-C8-A8HQ-01A	-0.211807	0.000702361	Epithelial
TCGA-C8-A8HR-01A	0.0875643	0.405234	Intermediate Mesenchymal
TCGA-D8-A13Y-01A	-0.356505	2.3041e-07	Epithelial
TCGA-D8-A13Z-01A	-0.289795	3.38479e-07	Epithelial
TCGA-D8-A140-01A	-0.361016	1.50232e-08	Epithelial
TCGA-D8-A142-01A	-0.0441262	0.0891977	Intermediate Epithelial
TCGA-D8-A145-01A	-0.145021	0.00329481	Epithelial
TCGA-D8-A146-01A	-0.153418	0.00087512	Epithelial
TCGA-D8-A147-01A	-0.118883	0.0449823	Epithelial
TCGA-D8-A1J8-01A	-0.230242	0.000171949	Epithelial
TCGA-D8-A1J9-01A	-0.307379	3.53364e-08	Epithelial
TCGA-D8-A1JA-01A	-0.322837	3.15356e-08	Epithelial
TCGA-D8-A1JB-01A	-0.175595	0.00441813	Epithelial
TCGA-D8-A1JC-01A	-0.247173	2.93463e-05	Epithelial
TCGA-D8-A1JD-01A	-0.140463	0.00724754	Epithelial
TCGA-D8-A1JE-01A	-0.089976	0.350452	Intermediate Epithelial
TCGA-D8-A1JF-01A	-0.244399	0.000127569	Epithelial
TCGA-D8-A1JG-01B	-0.282041	3.07094e-06	Epithelial
TCGA-D8-A1JH-01A	-0.0891065	0.00479655	Epithelial
TCGA-D8-A1JI-01A	-0.51214	1.19804e-12	Epithelial
TCGA-D8-A1JJ-01A	-0.185485	0.000422429	Epithelial
TCGA-D8-A1JK-01A	-0.0941737	0.0960023	Intermediate Epithelial
TCGA-D8-A1JL-01A	0.0826645	0.0488921	Mesenchymal
TCGA-D8-A1JN-01A	-0.707567	0	Epithelial
TCGA-D8-A1JP-01A	-0.0591226	0.0909028	Intermediate Epithelial
TCGA-D8-A1JT-01A	-0.525288	1.57874e-13	Epithelial
TCGA-D8-A1JU-01A	0.144586	0.0523357	Intermediate Mesenchymal
TCGA-D8-A1X5-01A	-0.305008	1.18406e-06	Epithelial
TCGA-D8-A1X6-01A	-0.401331	1.63014e-09	Epithelial
TCGA-D8-A1X7-01A	-0.337351	3.73156e-07	Epithelial
TCGA-D8-A1X8-01A	-0.140572	0.0110602	Epithelial
TCGA-D8-A1X9-01A	-0.205475	0.00129987	Epithelial
TCGA-D8-A1XA-01A	-0.358787	2.10663e-08	Epithelial
TCGA-D8-A1XB-01A	-0.142274	0.00610136	Epithelial
TCGA-D8-A1XC-01A	-0.691966	0	Epithelial
TCGA-D8-A1XF-01A	-0.630133	0	Epithelial
TCGA-D8-A1XJ-01A	-0.376253	3.95811e-08	Epithelial
TCGA-D8-A1XK-01A	-0.0962669	0.0630609	Intermediate Epithelial
TCGA-D8-A1XL-01A	-0.280119	6.6888e-05	Epithelial
TCGA-D8-A1XM-01A	-0.0663834	0.159101	Intermediate Epithelial
TCGA-D8-A1XO-01A	-0.169425	0.000869899	Epithelial
TCGA-D8-A1XQ-01A	-0.0107283	0.322879	Intermediate Epithelial
TCGA-D8-A1XR-01A	-0.473092	2.37954e-12	Epithelial
TCGA-D8-A1XS-01A	-0.223857	7.99816e-05	Epithelial
TCGA-D8-A1XT-01A	-0.0338527	0.288198	Intermediate Epithelial
TCGA-D8-A1XU-01A	-0.264533	9.92851e-06	Epithelial
TCGA-D8-A1XV-01A	-0.590407	1.11022e-16	Epithelial
TCGA-D8-A1XY-01A	-0.185662	0.000942905	Epithelial
TCGA-D8-A1XZ-01A	-0.18568	0.00106794	Epithelial
TCGA-D8-A1Y0-01A	-0.107485	0.019822	Epithelial
TCGA-D8-A1Y1-01A	-0.103867	0.0845657	Intermediate Epithelial
TCGA-D8-A1Y2-01A	0.0791714	0.177567	Intermediate Mesenchymal
TCGA-D8-A1Y3-01A	-0.315755	1.24739e-05	Epithelial
TCGA-D8-A27F-01A	-0.043352	0.0972684	Intermediate Epithelial
TCGA-D8-A27G-01A	-0.119359	0.00568826	Epithelial
TCGA-D8-A27H-01A	-0.0330066	0.141952	Intermediate Epithelial
TCGA-D8-A27I-01A	0.0561432	0.380042	Intermediate Mesenchymal
TCGA-D8-A27K-01A	-0.238094	5.86382e-05	Epithelial
TCGA-D8-A27L-01A	-0.124518	0.00451307	Epithelial
TCGA-D8-A27M-01A	0.0595711	0.042679	Mesenchymal
TCGA-D8-A27N-01A	-0.197926	2.32127e-05	Epithelial
TCGA-D8-A27P-01A	-0.378382	1.68732e-08	Epithelial
TCGA-D8-A27R-01A	-0.321493	9.89772e-08	Epithelial
TCGA-D8-A27T-01A	-0.0245169	0.535277	Intermediate Epithelial
TCGA-D8-A27V-01A	-0.288325	2.28437e-07	Epithelial
TCGA-D8-A27W-01A	-0.283415	7.92149e-07	Epithelial
TCGA-D8-A3Z5-01A	-0.362827	7.20258e-07	Epithelial
TCGA-D8-A3Z6-01A	-0.391819	1.15923e-09	Epithelial
TCGA-D8-A4Z1-01A	-0.131541	0.00992339	Epithelial
TCGA-D8-A73U-01A	-0.00466847	0.875028	Intermediate Epithelial
TCGA-D8-A73W-01A	-0.22405	0.000161509	Epithelial
TCGA-E2-A10A-01A	-0.399288	2.00336e-09	Epithelial
TCGA-E2-A14N-01A	-0.235806	0.00157806	Epithelial
TCGA-E2-A14O-01A	-0.461468	1.06761e-10	Epithelial
TCGA-E2-A14P-01A	-0.41092	3.57298e-09	Epithelial
TCGA-E2-A14Q-01A	-0.336998	1.54758e-07	Epithelial
TCGA-E2-A14R-01A	-0.258574	0.00118727	Epithelial
TCGA-E2-A14T-01A	-0.46947	1.06259e-12	Epithelial
TCGA-E2-A14U-01A	-0.443354	1.64626e-09	Epithelial
TCGA-E2-A14V-01A	-0.443263	5.2132e-11	Epithelial
TCGA-E2-A14X-01A	-0.15779	0.00530089	Epithelial
TCGA-E2-A14Y-01A	-0.431179	2.82553e-10	Epithelial
TCGA-E2-A14Z-01A	-0.0862553	0.0945723	Intermediate Epithelial
TCGA-E2-A150-01A	-0.160009	0.00683365	Epithelial
TCGA-E2-A152-01A	-0.214567	1.05828e-05	Epithelial
TCGA-E2-A153-01A	-0.0516763	0.398314	Intermediate Epithelial
TCGA-E2-A154-01A	-0.340016	2.3041e-07	Epithelial
TCGA-E2-A155-01A	-0.590127	0	Epithelial
TCGA-E2-A156-01A	-0.613477	4.44089e-16	Epithelial
TCGA-E2-A158-01A	-0.407036	1.08685e-06	Epithelial
TCGA-E2-A159-01A	-0.237135	0.000274545	Epithelial
TCGA-E2-A15A-01A	-0.321931	2.73519e-07	Epithelial
TCGA-E2-A15C-01A	-0.275115	7.53423e-06	Epithelial
TCGA-E2-A15D-01A	-0.268866	1.16206e-05	Epithelial
TCGA-E2-A15E-01A	-0.259007	3.02004e-05	Epithelial
TCGA-E2-A15F-01A	-0.362127	6.09975e-07	Epithelial
TCGA-E2-A15G-01A	-0.531471	3.67373e-13	Epithelial
TCGA-E2-A15H-01A	-0.431795	7.35312e-11	Epithelial
TCGA-E2-A15I-01A	-0.257626	0.000250096	Epithelial
TCGA-E2-A15J-01A	-0.534393	4.04121e-14	Epithelial
TCGA-E2-A15K-01A	-0.385556	2.04297e-09	Epithelial
TCGA-E2-A15L-01A	-0.248502	5.70294e-05	Epithelial
TCGA-E2-A15M-01A	0.079426	0.0406512	Mesenchymal
TCGA-E2-A15O-01A	-0.51937	1.39444e-13	Epithelial
TCGA-E2-A15P-01A	-0.317991	3.02296e-06	Epithelial
TCGA-E2-A15R-01A	-0.457686	8.76494e-09	Epithelial
TCGA-E2-A15S-01A	-0.606214	1.11022e-15	Epithelial
TCGA-E2-A15T-01A	-0.601286	0	Epithelial
TCGA-E2-A1AZ-01A	0.205139	2.00085e-06	Mesenchymal
TCGA-E2-A1B0-01A	-0.219684	5.8232e-05	Epithelial
TCGA-E2-A1B1-01A	-0.041955	0.20125	Intermediate Epithelial
TCGA-E2-A1B4-01A	-0.419628	7.35312e-11	Epithelial
TCGA-E2-A1B5-01A	-0.0155911	0.659964	Intermediate Epithelial
TCGA-E2-A1BC-01A	-0.108052	0.0320023	Epithelial
TCGA-E2-A1BD-01A	-0.318467	5.49538e-07	Epithelial
TCGA-E2-A1IE-01A	-0.549835	2.55351e-15	Epithelial
TCGA-E2-A1IF-01A	-0.172746	0.00293724	Epithelial
TCGA-E2-A1IG-01A	-0.17124	0.0047461	Epithelial
TCGA-E2-A1IH-01A	0.121776	0.023006	Mesenchymal
TCGA-E2-A1II-01A	-0.055131	0.0535291	Intermediate Epithelial
TCGA-E2-A1IJ-01A	-0.0136124	0.719875	Intermediate Epithelial
TCGA-E2-A1IK-01A	-0.422584	1.85968e-08	Epithelial
TCGA-E2-A1IL-01A	-0.289233	1.09576e-06	Epithelial
TCGA-E2-A1IN-01A	-0.119962	0.0277272	Epithelial
TCGA-E2-A1IO-01A	-0.0459587	0.124532	Intermediate Epithelial
TCGA-E2-A1IU-01A	-0.443725	2.41223e-11	Epithelial
TCGA-E2-A1L6-01A	-0.238134	0.000496683	Epithelial
TCGA-E2-A1L7-01A	-0.161957	0.00192168	Epithelial
TCGA-E2-A1L8-01A	-0.165511	0.0155025	Epithelial
TCGA-E2-A1L9-01A	-0.0673984	0.119488	Intermediate Epithelial
TCGA-E2-A1LA-01A	-0.18345	0.00207413	Epithelial
TCGA-E2-A1LB-01A	-0.378396	1.31206e-09	Epithelial
TCGA-E2-A1LE-01A	-0.0677209	0.297264	Intermediate Epithelial
TCGA-E2-A1LG-01A	-0.573783	1.11022e-16	Epithelial
TCGA-E2-A1LH-01A	-0.0405466	0.271072	Intermediate Epithelial
TCGA-E2-A1LI-01A	-0.252984	0.000158339	Epithelial
TCGA-E2-A1LS-01A	-0.271616	0.000610506	Epithelial
TCGA-E2-A2P5-01A	-0.288056	6.08408e-06	Epithelial
TCGA-E2-A2P6-01A	-0.524769	5.27356e-14	Epithelial
TCGA-E2-A3DX-01A	0.0489397	0.201905	Intermediate Mesenchymal
TCGA-E2-A56Z-01A	-0.483943	6.72118e-12	Epithelial
TCGA-E2-A570-01A	-0.129199	0.0312404	Epithelial
TCGA-E2-A572-01A	-0.576826	1.6106e-12	Epithelial
TCGA-E2-A573-01A	-0.178828	0.00169535	Epithelial
TCGA-E2-A574-01A	-0.428737	5.66429e-09	Epithelial
TCGA-E2-A576-01A	-0.419834	1.82518e-07	Epithelial
TCGA-E2-A9RU-01A	-0.26173	6.64276e-05	Epithelial
TCGA-E9-A1N3-01A	-0.561274	4.64073e-14	Epithelial
TCGA-E9-A1N5-01A	-0.101266	0.00610136	Epithelial
TCGA-E9-A1N8-01A	-0.193459	0.042679	Epithelial
TCGA-E9-A1N9-01A	-0.119279	0.0317234	Epithelial
TCGA-E9-A1NA-01A	-0.128565	0.0388737	Epithelial
TCGA-E9-A1ND-01A	-0.141879	0.0308316	Epithelial
TCGA-E9-A1NE-01A	-0.00143608	0.332688	Intermediate Epithelial
TCGA-E9-A1NF-01A	0.120933	0.197356	Intermediate Mesenchymal
TCGA-E9-A1NH-01A	-0.124345	0.0238562	Epithelial
TCGA-E9-A1NI-01A	-0.244292	3.50882e-05	Epithelial
TCGA-E9-A1QZ-01A	0.0299804	0.311463	Intermediate Mesenchymal
TCGA-E9-A1R0-01A	-0.120228	0.0226425	Epithelial
TCGA-E9-A1R3-01A	-0.204578	0.000821732	Epithelial
TCGA-E9-A1R4-01A	-0.266343	8.96838e-06	Epithelial
TCGA-E9-A1R5-01A	-0.199371	0.000496683	Epithelial
TCGA-E9-A1R6-01A	-0.359435	1.12458e-07	Epithelial
TCGA-E9-A1R7-01A	-0.468653	7.15206e-13	Epithelial
TCGA-E9-A1RA-01A	-0.320816	4.1126e-07	Epithelial
TCGA-E9-A1RB-01A	-0.196074	0.00221276	Epithelial
TCGA-E9-A1RC-01A	-0.403575	9.86062e-09	Epithelial
TCGA-E9-A1RD-01A	-0.373531	5.75569e-10	Epithelial
TCGA-E9-A1RE-01A	-0.385489	2.25731e-08	Epithelial
TCGA-E9-A1RF-01A	-0.181991	0.000388124	Epithelial
TCGA-E9-A1RG-01A	-0.335112	2.03351e-07	Epithelial
TCGA-E9-A1RI-01A	-0.0597309	0.298138	Intermediate Epithelial
TCGA-E9-A226-01A	-0.154321	0.00977686	Epithelial
TCGA-E9-A227-01A	-0.160836	0.0138255	Epithelial
TCGA-E9-A228-01A	-0.374068	5.35479e-08	Epithelial
TCGA-E9-A229-01A	-0.0569054	0.231274	Intermediate Epithelial
TCGA-E9-A22A-01A	0.0374318	0.537123	Intermediate Mesenchymal
TCGA-E9-A22B-01A	-0.156977	0.00149401	Epithelial
TCGA-E9-A22D-01A	-0.221085	0.00121542	Epithelial
TCGA-E9-A22E-01A	0.198599	0.00417757	Mesenchymal
TCGA-E9-A22G-01A	-0.279181	0.000304134	Epithelial
TCGA-E9-A22H-01A	-0.464938	1.44922e-11	Epithelial
TCGA-E9-A243-01A	0.0684242	0.367316	Intermediate Mesenchymal
TCGA-E9-A244-01A	-0.135468	0.015987	Epithelial
TCGA-E9-A245-01A	-0.474715	1.66036e-11	Epithelial
TCGA-E9-A247-01A	-0.392385	2.81334e-08	Epithelial
TCGA-E9-A248-01A	-0.258505	6.69485e-06	Epithelial
TCGA-E9-A249-01A	-0.463464	1.54557e-10	Epithelial
TCGA-E9-A24A-01A	-0.236387	5.3004e-05	Epithelial
TCGA-E9-A295-01A	-0.211145	0.00034209	Epithelial
TCGA-E9-A2JS-01A	-0.34234	4.87219e-08	Epithelial
TCGA-E9-A3Q9-01A	-0.314969	1.43878e-06	Epithelial
TCGA-E9-A3QA-01A	-0.0773831	0.197678	Intermediate Epithelial
TCGA-E9-A3X8-01A	-0.0760741	0.240498	Intermediate Epithelial
TCGA-E9-A54X-01A	-0.889624	0	Epithelial
TCGA-E9-A54Y-01A	-0.791525	0	Epithelial
TCGA-E9-A5FK-01A	-0.0748164	0.176384	Intermediate Epithelial
TCGA-E9-A5FL-01A	-0.119624	0.243129	Intermediate Epithelial
TCGA-E9-A5UO-01A	-0.723697	0	Epithelial
TCGA-E9-A5UP-01A	-0.852919	0	Epithelial
TCGA-E9-A6HE-01A	-0.187378	0.00167606	Epithelial
TCGA-EW-A1IW-01A	-0.171098	0.00346939	Epithelial
TCGA-EW-A1IX-01A	-0.142894	0.00150265	Epithelial
TCGA-EW-A1IY-01A	-0.0615389	0.0628091	Intermediate Epithelial
TCGA-EW-A1IZ-01A	-0.295483	1.17445e-06	Epithelial
TCGA-EW-A1J1-01A	-0.468905	1.64241e-11	Epithelial
TCGA-EW-A1J2-01A	-0.0898568	0.166013	Intermediate Epithelial
TCGA-EW-A1J3-01A	-0.342579	4.1126e-07	Epithelial
TCGA-EW-A1J5-01A	-0.244713	0.000254979	Epithelial
TCGA-EW-A1J6-01A	-0.304573	7.91551e-06	Epithelial
TCGA-EW-A1OV-01A	-0.010941	0.314177	Intermediate Epithelial
TCGA-EW-A1OW-01A	0.0668143	0.00994801	Mesenchymal
TCGA-EW-A1OX-01A	-0.765079	0	Epithelial
TCGA-EW-A1OY-01A	-0.400646	2.06813e-08	Epithelial
TCGA-EW-A1OZ-01A	-0.246584	7.83549e-05	Epithelial
TCGA-EW-A1P0-01A	-0.355001	3.15356e-08	Epithelial
TCGA-EW-A1P1-01A	0.207177	0.00462211	Mesenchymal
TCGA-EW-A1P3-01A	-0.291459	1.62253e-05	Epithelial
TCGA-EW-A1P4-01A	-0.050191	0.429178	Intermediate Epithelial
TCGA-EW-A1P5-01A	-0.377863	2.88761e-09	Epithelial
TCGA-EW-A1P6-01A	-0.308131	2.75868e-07	Epithelial
TCGA-EW-A1P7-01A	0.211407	1.21076e-05	Mesenchymal
TCGA-EW-A1P8-01A	-0.0822001	0.308318	Intermediate Epithelial
TCGA-EW-A1PA-01A	-0.266766	3.80759e-05	Epithelial
TCGA-EW-A1PC-01B	-0.422996	3.99413e-08	Epithelial
TCGA-EW-A1PD-01A	-0.221069	0.000448258	Epithelial
TCGA-EW-A1PE-01A	-0.278799	4.81022e-06	Epithelial
TCGA-EW-A1PF-01A	-0.197211	7.88936e-05	Epithelial
TCGA-EW-A1PH-01A	-0.19548	0.0134326	Epithelial
TCGA-EW-A2FR-01A	0.021423	0.818658	Intermediate Mesenchymal
TCGA-EW-A2FS-01A	-0.285122	8.18743e-07	Epithelial
TCGA-EW-A2FV-01A	-0.233922	2.43319e-05	Epithelial
TCGA-EW-A2FW-01A	-0.390294	3.53364e-08	Epithelial
TCGA-EW-A3E8-01B	-0.133414	0.0262223	Epithelial
TCGA-EW-A3U0-01A	0.274516	4.55635e-06	Mesenchymal
TCGA-EW-A423-01A	-0.602703	1.11022e-16	Epithelial
TCGA-EW-A424-01A	-0.241308	0.000158339	Epithelial
TCGA-EW-A6S9-01A	-0.282125	1.8732e-07	Epithelial
TCGA-EW-A6SA-01A	-0.584939	2.07057e-13	Epithelial
TCGA-EW-A6SB-01A	-0.186315	0.0120179	Epithelial
TCGA-EW-A6SC-01A	-0.104112	0.0146075	Epithelial
TCGA-EW-A6SD-01A	-0.336225	1.34967e-08	Epithelial
TCGA-GI-A2C8-01A	-0.076811	0.127914	Intermediate Epithelial
TCGA-GI-A2C9-01A	-0.0528392	0.322879	Intermediate Epithelial
TCGA-GM-A2D9-01A	-0.29814	6.84996e-06	Epithelial
TCGA-GM-A2DA-01A	-0.0597224	0.337428	Intermediate Epithelial
TCGA-GM-A2DB-01A	-0.440511	9.26784e-11	Epithelial
TCGA-GM-A2DC-01A	-0.497955	2.67225e-11	Epithelial
TCGA-GM-A2DF-01A	-0.0474467	0.0810697	Intermediate Epithelial
TCGA-GM-A2DH-01A	-0.227224	0.00059573	Epithelial
TCGA-GM-A2DI-01A	0.0534578	0.244642	Intermediate Mesenchymal
TCGA-GM-A2DK-01A	-0.152721	0.0416985	Epithelial
TCGA-GM-A2DL-01A	-0.060997	0.200923	Intermediate Epithelial
TCGA-GM-A2DM-01A	-0.502208	3.17524e-13	Epithelial
TCGA-GM-A2DN-01A	-0.242298	4.13053e-05	Epithelial
TCGA-GM-A2DO-01A	-0.180725	0.00932567	Epithelial
TCGA-GM-A3NW-01A	-0.37592	2.22615e-07	Epithelial
TCGA-GM-A3NY-01A	-0.336564	1.25496e-07	Epithelial
TCGA-GM-A3XG-01A	-0.26558	0.000272789	Epithelial
TCGA-GM-A3XL-01A	-0.330982	7.30842e-06	Epithelial
TCGA-GM-A3XN-01A	-0.0122642	0.492927	Intermediate Epithelial
TCGA-GM-A5PV-01A	-0.485873	1.41797e-11	Epithelial
TCGA-GM-A5PX-01A	-0.0812808	0.092635	Intermediate Epithelial
TCGA-HN-A2NL-01A	-0.0150688	0.00662637	Epithelial
TCGA-HN-A2OB-01A	-0.0394119	0.364804	Intermediate Epithelial
TCGA-JL-A3YW-01A	0.00407177	0.940696	Intermediate Mesenchymal
TCGA-JL-A3YX-01A	-0.395846	2.88761e-09	Epithelial
TCGA-LD-A66U-01A	-0.199919	0.00136576	Epithelial
TCGA-LD-A74U-01A	-0.0905452	0.0742975	Intermediate Epithelial
TCGA-LD-A7W6-01A	-0.316015	1.61748e-06	Epithelial
TCGA-LD-A9QF-01A	0.0113383	0.469434	Intermediate Mesenchymal
TCGA-LL-A440-01A	0.196052	0.014818	Mesenchymal
TCGA-LL-A441-01A	0.0765245	0.180252	Intermediate Mesenchymal
TCGA-LL-A442-01A	-0.534572	1.43351e-11	Epithelial
TCGA-LL-A50Y-01A	-0.440698	1.78971e-09	Epithelial
TCGA-LL-A5YL-01A	-0.304556	1.078e-06	Epithelial
TCGA-LL-A5YM-01A	-0.340883	9.70699e-06	Epithelial
TCGA-LL-A5YN-01A	-0.289391	0.000135921	Epithelial
TCGA-LL-A5YO-01A	-0.128423	0.0555327	Intermediate Epithelial
TCGA-LL-A5YP-01A	0.134608	0.00216359	Mesenchymal
TCGA-LL-A6FQ-01A	-0.427735	2.12614e-08	Epithelial
TCGA-LL-A6FR-01A	-0.143354	0.00535671	Epithelial
TCGA-LL-A73Y-01A	0.0700462	0.0195489	Mesenchymal
TCGA-LL-A73Z-01A	-0.107436	0.112136	Intermediate Epithelial
TCGA-LL-A740-01A	-0.200536	0.000126719	Epithelial
TCGA-LL-A7SZ-01A	-0.197556	0.00193261	Epithelial
TCGA-LL-A7T0-01A	-0.415675	3.53865e-09	Epithelial
TCGA-LL-A8F5-01A	-0.00197646	0.0140594	Epithelial
TCGA-LL-A9Q3-01A	-0.391173	2.06307e-09	Epithelial
TCGA-MS-A51U-01A	-0.138596	0.0293078	Epithelial
TCGA-OK-A5Q2-01A	-0.184758	0.000937307	Epithelial
TCGA-OL-A5D6-01A	-0.202868	0.000238272	Epithelial
TCGA-OL-A5D7-01A	-0.208479	0.00318875	Epithelial
TCGA-OL-A5D8-01A	-0.469921	2.7085e-12	Epithelial
TCGA-OL-A5DA-01A	-0.356523	2.04913e-08	Epithelial
TCGA-OL-A5RU-01A	-0.30353	1.9147e-06	Epithelial
TCGA-OL-A5RW-01A	-0.280682	0.000739471	Epithelial
TCGA-OL-A5RX-01A	-0.264223	8.59316e-05	Epithelial
TCGA-OL-A5RY-01A	0.0267368	0.774253	Intermediate Mesenchymal
TCGA-OL-A5S0-01A	0.0409537	0.0166411	Mesenchymal
TCGA-OL-A66H-01A	-0.295742	8.96838e-06	Epithelial
TCGA-OL-A66I-01A	0.158771	0.000909778	Mesenchymal
TCGA-OL-A66J-01A	-0.152739	0.0110061	Epithelial
TCGA-OL-A66K-01A	-0.292385	5.29778e-06	Epithelial
TCGA-OL-A66L-01A	-0.119129	0.0352155	Epithelial
TCGA-OL-A66N-01A	-0.221797	0.000148685	Epithelial
TCGA-OL-A66O-01A	-0.466165	3.21099e-10	Epithelial
TCGA-OL-A66P-01A	-0.0258932	0.446517	Intermediate Epithelial
TCGA-OL-A6VO-01A	-0.269722	0.00018423	Epithelial
TCGA-OL-A6VQ-01A	-0.141933	0.0111692	Epithelial
TCGA-OL-A6VR-01A	-0.574874	1.66533e-15	Epithelial
TCGA-OL-A97C-01A	0.0338713	0.436962	Intermediate Mesenchymal
TCGA-PE-A5DC-01A	-0.353515	6.09975e-07	Epithelial
TCGA-PE-A5DD-01A	-0.280296	1.07427e-05	Epithelial
TCGA-PE-A5DE-01A	-0.212237	0.00162404	Epithelial
TCGA-PL-A8LV-01A	-0.244625	0.00059573	Epithelial
TCGA-PL-A8LX-01A	-0.472668	4.41609e-09	Epithelial
TCGA-PL-A8LY-01A	-0.331645	5.25709e-06	Epithelial
TCGA-PL-A8LZ-01A	0.132903	0.000957038	Mesenchymal
TCGA-S3-A6ZF-01A	-0.374651	1.13645e-09	Epithelial
TCGA-S3-A6ZG-01A	-0.462217	6.51238e-11	Epithelial
TCGA-S3-A6ZH-01A	-0.60826	0	Epithelial
TCGA-S3-AA0Z-01A	-0.140014	0.0333568	Epithelial
TCGA-S3-AA10-01A	-0.0207182	0.115659	Intermediate Epithelial
TCGA-S3-AA11-01A	-0.516932	6.57407e-12	Epithelial
TCGA-S3-AA12-01A	-0.536075	6.19171e-13	Epithelial
TCGA-S3-AA14-01A	-0.216212	0.000493613	Epithelial
TCGA-S3-AA15-01A	0.293828	5.15429e-05	Mesenchymal
TCGA-S3-AA17-01A	-0.299054	6.27346e-06	Epithelial
TCGA-UL-AAZ6-01A	-0.559644	6.12843e-14	Epithelial
TCGA-UU-A93S-01A	-0.547971	1.37779e-13	Epithelial
TCGA-V7-A7HQ-01A	-0.363947	3.76329e-07	Epithelial
TCGA-W8-A86G-01A	-0.332338	2.28437e-07	Epithelial
TCGA-WT-AB41-01A	-0.226866	0.000530014	Epithelial
TCGA-WT-AB44-01A	-0.170707	0.0114739	Epithelial
TCGA-XX-A899-01A	0.0326153	0.819221	Intermediate Mesenchymal
TCGA-XX-A89A-01A	0.0787714	0.455612	Intermediate Mesenchymal
TCGA-Z7-A8R6-01A	-0.428674	8.29984e-11	Epithelial
