## Supplementary Data 8 for "Scanning sample-specific miRNA regulation from bulk and single-cell RNA-sequencing data"

### Sheet: Table S8
Table S8 Network inference methods used for constructing miRNA-mRNA relation matrix.
Category	Method	Implementation	Reference
Correlation	Pearson	https://CRAN.R-project.org/package=WGCNA	[1]
	Spearman	https://CRAN.R-project.org/package=WGCNA	[2]
	Kendall	https://CRAN.R-project.org/package=WGCNA	[3]
	Dcor	https://cran.r-project.org/package=energy	[4]
	RDC	https://bioconductor.org/packages/miRLAB	[5]
	Hoeffding	https://cran.r-project.org/package=Hmisc	[6]
	Z-score	https://bioconductor.org/packages/miRLAB	[7]
	Bcor	https://CRAN.R-project.org/package=WGCNA	[8]
	Wcor	https://github.com/skinnider/dismay	[9]
	Cosine	https://CRAN.R-project.org/package=philentropy	[10]
Distance	Euclidean	https://CRAN.R-project.org/package=stats	[11]
	Manhattan	https://CRAN.R-project.org/package=stats	[12]
	Canberra	https://CRAN.R-project.org/package=stats	[13]
	Chebyshev	https://CRAN.R-project.org/package=stats	[14]
	Dice	https://CRAN.R-project.org/package=philentropy	[15]
	Jaccard	https://CRAN.R-project.org/package=philentropy	[16]
	Mahalanobise	https://CRAN.R-project.org/package=StatMatch	[17]
Information	MI	https://cran.r-project.org/package=parmigene	[18]
	MIC	https://cran.r-project.org/package=minerva	[19]
Regression	Lasso	https://cran.r-project.org/package=glmnet	[20]
	Elastic	https://cran.r-project.org/package=glmnet	[20]
	Ridge	https://cran.r-project.org/package=glmnet	[20]
Bayesian	GenMiR++	https://genes.toronto.edu/genmir	[21]
Proportionality	Phit	https://cran.r-project.org/package=propr	[21]
	Phis	https://cran.r-project.org/package=propr	[21]
	Rhop	https://cran.r-project.org/package=propr	[22]
Causality	IDA	https://cran.r-project.org/package=pcalg	[23]
References
[1] Pearson K. Notes on the history of correlation. Biometrika. 1920; p. 25–45.
[2] Spearman C. "General Intelligence,” objectively determined and measured. The American Journal of Psychology. 1904; 15(2):201–292.
[3] Kendall MG. A new measure of rank correlation. Biometrika. 1938; p. 81–93.
[4] Székely GJ, Rizzo ML, Bakirov NK, et al. Measuring and testing dependence by correlation of distances. The Annals of Statistics. 2007; 35(6):2769–2794.
[5] Lopez-Paz D, Hennig P, Schölkopf B. The randomized dependence coefficient. In: Advances in Neural Information Processing Systems; 2013. p. 1–9.
[6] Hoeffding W. A non-parametric test of independence. The Annals of Mathematical Statistics. 1948;p. 546–557.
[7] Prill RJ, Marbach D, Saez-Rodriguez J, Sorger PK, Alexopoulos LG, Xue X, et al. Towards a rigorous assessment of systems biology models: the DREAM3 challenges. PloS one. 2010; 5(2):e9202.
[8] Wilcox RR. Introduction to Robust Estimation and Hypothesis Testing. 2nd edition Academic Press; 2005.
[9] Zar JH. Biostatistical Analysis 5th edn (Prentice-Hall/Pearson, 2010).
[10] Deza E, Deza MM, Dictionary of Distances, Elsevier, 2006.
[11] Deza MM; Deza E. Encyclopedia of distances. Springer-Verlag Berlin Heidelberg, 2009.
[12] Craw S. Manhattan Distance. In: Sammut C., Webb G.I. (eds) Encyclopedia of Machine Learning. Springer, Boston, MA. 2011.
[13] Lance G, Williams WT. Computer Programs for Hierarchical Polythetic Classification ("Similarity Analyses"). Comput. J., 1966, 9: 60-64.
[14] Cantrell CD. Modern Mathematical Methods for Physicists and Engineers. Cambridge University Press. 2000.
[15] Dice LR. Measures of the Amount of Ecologic Association Between Species. Ecology. 1945, 26 (3): 297–302.
[16] Duda RO, Hart PE, Stork DG, Pattern Classification, 2nd ed. Wiley, 2001
[17] Mahalanobis PC. On the generalised distance in statistics. Proceedings of the National Institute of Sciences of India, 1936, 2(1):49–55.
[18] Kraskov A, Stögbauer H, Grassberger P. Estimating mutual information. Phys Rev E Stat Nonlin Soft Matter Phys. 2004; 69(6 Pt 2):066138.
[19] Reshef DN, Reshef YA, Finucane HK, Grossman SR, McVean G, Turnbaugh PJ, Lander ES, Mitzenmacher M, Sabeti PC. Detecting novel associations in large data sets. Science. 2011;334(6062):1518-24.
[20] Friedman J, Hastie T, Tibshirani R. Regularization Paths for Generalized Linear Models via Coordinate Descent. J Stat Softw. 2010; 33(1):1-22.
[21] Huang JC, Babak T, Corson TW, Chua G, Khan S, Gallie BL, Hughes TR, Blencowe BJ, Frey BJ, Morris QD. Using expression profiling data to identify human microRNA targets. Nat Methods. 2007;4(12):1045-9.
[22] Quinn TP, Richardson MF, Lovell D, Crowley TM. propr: An R-package for Identifying Proportionally Abundant Features Using Compositional Data Analysis. Sci Rep. 2017;7(1):16252.
[23] Maathuis HM, Kalisch M, Buhlmann P. Estimating high-dimensional intervention effects from observational data. Ann Stat 2009; 37(6):3133–64.
